# ChromBPNet: bias factorized, base-resolution deep learning models of chromatin accessibility reveal cis-regulatory sequence syntax, transcription factor footprints and regulatory variants

**DOI:** 10.1101/2024.12.25.630221

**Authors:** Anusri Pampari, Anna Shcherbina, Evgeny Z. Kvon, Michael Kosicki, Surag Nair, Soumya Kundu, Arwa S. Kathiria, Viviana I. Risca, Kristiina Kuningas, Kaur Alasoo, William James Greenleaf, Len A. Pennacchio, Anshul Kundaje

**Affiliations:** Department of Computer Science, Stanford University, Stanford CA, 94305; Department of Biomedical Data Sciences, Stanford University, Stanford CA, 94305; Department of Genetics, Stanford University, Stanford CA, 94305; Environmental Genomics & System Biology Division, Lawrence Berkeley National Laboratory, Berkeley, CA 94720, USA; Department of Developmental and Cell Biology, University of California, Irvine, CA 92697, USA; Department of Applied Physics, Stanford University, Stanford, California 94305, USA; Institute of Computer Science, University of Tartu, Tartu, Estonia

## Abstract

Despite extensive mapping of cis-regulatory elements (cREs) across cellular contexts with chromatin accessibility assays, the sequence syntax and genetic variants that regulate transcription factor (TF) binding and chromatin accessibility at context-specific cREs remain elusive. We introduce ChromBPNet, a deep learning DNA sequence model of base-resolution accessibility profiles that detects, learns and deconvolves assay-specific enzyme biases from regulatory sequence determinants of accessibility, enabling robust discovery of compact TF motif lexicons, cooperative motif syntax and precision footprints across assays and sequencing depths. Extensive benchmarks show that ChromBPNet, despite its lightweight design, is competitive with much larger contemporary models at predicting variant effects on chromatin accessibility, pioneer TF binding and reporter activity across assays, cell contexts and ancestry, while providing interpretation of disrupted regulatory syntax. ChromBPNet also helps prioritize and interpret regulatory variants that influence complex traits and rare diseases, thereby providing a powerful lens to decode regulatory DNA and genetic variation.
