## Supplementary material for "ChromBPNet: bias factorized, base-resolution deep learning models of chromatin accessibility reveal cis-regulatory sequence syntax, transcription factor footprints and regulatory variants": Tables

### Sheet: Table 1
Assay	Cell line	Experiment ID	Read-depth	Sequencing	Bias model	FIlter parameter for backgrounds	bias model ID	ChromBPNet model ID
ATAC-seq	GM12878	ENCSR637XSC	572M	Paired-end	Invivo bias model	0.4	ENCSR637GXZ	ENCSR389HIH
ATAC-seq	K562	ENCSR868FGK	546M	Paired-end	Invivo bias model	0.5	ENCSR748YRV	ENCSR467RSV
ATAC-seq	IMR90	ENCSR200OML	104M	Paired-end	Invivo bias model	0.4	ENCSR169RNU	ENCSR978WIX
ATAC-seq	HEPG2	ENCSR291GJU	592M	Paired-end	Invivo bias model	0.8	ENCSR515HPH	ENCSR380YGX
ATAC-seq	H1ESC	GSE267154	150M	Paired-end	Invivo bias model	0.8	syn59449898	syn59449898
DNase-seq	GM12878	ENCSR000EMT	68M	Single-end	HEPG2 DNase-seq bias transfer	NA	ENCSR308APY	ENCSR003WJE
DNase-seq	K562	ENCSR000EOT	245M	Paired-end	Invivo bias model	0.5	ENCSR778DKF	ENCSR296UHQ
DNase-seq	IMR90	ENCSR477RTP	306M	Single-end	HEPG2 DNase-seq bias transfer	NA	ENCSR308APY	ENCSR137OLC
DNase-seq	HEPG2	ENCSR149XIL	323M	Paired-end	Invivo bias model	0.8	ENCSR308APY	ENCSR006CUK
DNase-seq	H1ESC	ENCSR000EMU	21M	Single-end	Invivo bias model	0.8	ENCSR466VRH	ENCSR085MTT

### Sheet: Table 2
Fold #	Train chromosomes	Validation chromosomes	Test chromosomes
fold 0	chr2,chr4,chr5,chr7,chr9,chr10,chr11,chr12,chr13,chr14,chr15,chr16,chr17,chr18,chr19,chr21,chr22,chrX,chrY	chr8,chr20	chr1,chr3,chr6
fold 1	chr1,chr3,chr4,chr5,chr6,chr7,chr10,chr11,chr13,chr14,chr15,chr18,chr19,chr20,chr21,chr22,chrX,chrY	chr12,chr17	chr2,chr8,chr9,chr16
fold 2	chr1,chr2,chr3,chr5,chr6,chr8,chr9,chr10,chr13,chr14,chr16,chr17,chr18,chr19,chr20,chr21,chrX	chr22,chr7	chr4,chr11,chr12,chr15,chrY
fold 3	chr1,chr2,chr3,chr4,chr7,chr8,chr9,chr11,chr12,chr13,chr15,chr16,chr17,chr19,chrX,chrY	chr6,chr21	chr5,chr10,chr14,chr18,chr20,chr22
fold 4	chr1,chr2,chr3,chr4,chr5,chr6,chr8,chr9,chr11,chr12,chr14,chr15,chr16,chr20,chr22,chrY	chr10,chr18	chr7,chr13,chr17,chr19,chr21,chrX

### Sheet: Table 3
synapse id to download models: syn59651013
ATAC-seq expt. (ENCODE ENCID)	Cell-Line Name	Ancestry
ENCBS923TDZ	HG02798	Gambian
ENCBS167GJW	HG02885	Gambian
ENCBS622NKJ	HG02642	Gambian
ENCBS816ZDM	HG02610	Gambian
ENCBS373UGJ	HG02678	Gambian
ENCBS122REB	GM19324	Luhya
ENCBS298QDA	GM19395	Luhya
ENCBS872TWA	GM19351	Luhya
ENCBS102BOL	GM19035	Luhya
ENCBS329UGW	GM19467	Luhya
ENCBS364CMI	HG03354	Esan
ENCBS883GAC	HG03175	Esan
ENCBS335OWZ	HG03342	Esan
ENCBS213IBL	HG03196	Esan
ENCBS182BOZ	HG03159	Esan
ENCBS091CWU	GM21717	Maasai
ENCBS619PSH	GM21528	Maasai
ENCBS510ZRZ	GM21723	Maasai
ENCBS904JUM	GM21526	Maasai
ENCBS397SLW	GM21515	Maasai
ENCBS218AUL	HG03432	Mende
ENCBS351XYO	HG03378	Mende
ENCBS186QMI	HG03442	Mende
ENCBS038JHN	HG03439	Mende
ENCBS554XES	HG03097	Mende
ENCBS165WPY	GM18907	Yoruba
ENCBS734LCE	GM18909	Yoruba
ENCBS180AJA	GM18867	Yoruba
ENCBS851RJQ	GM18502	Yoruba
ENCBS669DHV	GM18498	Yoruba

### Sheet: Table 4
Locus (gene) name	DNase-seq expt. (ENCODE ENCID)	ChromBPNet model (ENCODE ENCID)	Celltype / Tissue
F9	ENCSR149XIL	ENCSR006CUK	HEPG2
LDLR	ENCSR149XIL	ENCSR006CUK	HEPG2
SORT1	ENCSR149XIL	ENCSR006CUK	HEPG2
GP1BB	ENCSR000EOT	ENCSR296UHQ	K562
HBB	ENCSR000EOT	ENCSR296UHQ	K562
HBG1	ENCSR000EOT	ENCSR296UHQ	K562
PKLR	ENCSR000EOT	ENCSR296UHQ	K562
HNF4A	ENCSR000EJR	syn64130707	HEK293
MSMB	ENCSR000EJR	syn64130707	HEK293
TERT-HEK293T	ENCSR000EJR	syn64130707	HEK293
MYCrs6983267	ENCSR000EJR	syn64130707	HEK293
ZFAND3	ENCSR405YLV	ENCSR186WEO	Pancreas
ZFAND3	ENCSR242RPQ	ENCSR075BMD	Pancreas
ZFAND3	ENCSR338NEI	ENCSR601UXA	Pancreas
ZFAND3	ENCSR056PFI	ENCSR473DPG	Pancreas
ZFAND3	ENCSR236KPK	ENCSR025GTZ	Pancreas
ZFAND3	ENCSR828FVZ	ENCSR168TWU	Pancreas
ZFAND3	ENCSR999VDH	ENCSR855ANC	Pancreas
ZFAND3	ENCSR539WBA	ENCSR355YJZ	Pancreas
ZFAND3	ENCSR464TKV	ENCSR790UKO	Pancreas
ZFAND3	ENCSR595HZQ	ENCSR265WLZ	Pancreas
IRF6	ENCSR724CND	ENCSR208XNH	Keratinocyte
IRF6	ENCSR000EPQ	ENCSR855OSM	Keratinocyte
IRF4	ENCSR000FEK	ENCSR086YUE	SK-MEL

### Sheet: Table 5
Celltype	Assay type	Count motifs (+ contrib)	Count motifs (- contrib)	All Count motifs (+ and - contrib)	Profile motifs (+ contrib)	Profile motifs (- contrib)	All Profile motifs (+ and - contrib)	Count motifs (+ contrib) (> 100 seqlets)	Count motifs (- contrib) (> 100 seqlets)	All Count motifs (+ and - contrib) (> 100 seqlets)	Profile motifs (+ contrib) (> 100 seqlets)	Profile motifs (- contrib) (> 100 seqlets)	All Profile motifs (+ and - contrib) (> 100 seqlets)
GM12878	ATAC	56	2	58	63	90	153	41	1	42	48	66	114
GM12878	DNASE	47	2	49	58	53	111	30	0	30	45	36	81
HEPG2	ATAC	54	7	61	81	29	110	43	0	43	61	18	79
HEPG2	DNASE	59	5	64	80	57	137	45	0	45	55	41	96
K562	ATAC	43	18	61	62	9	71	33	8	41	53	4	57
K562	DNASE	39	0	39	66	14	80	26	0	26	47	13	60
IMR90	ATAC	58	4	62	87	39	126	45	2	47	63	32	95
IMR90	DNASE	70	1	71	79	38	117	42	1	43	45	27	72
H1ESC	ATAC	45	4	49	53	27	80	34	0	34	39	18	57
H1ESC	DNASE	35	0	35	50	22	72	26	0	26	35	14	49
