## Supplementary Files 5 for "ChromBPNet: bias factorized, base-resolution deep learning models of chromatin accessibility reveal cis-regulatory sequence syntax, transcription factor footprints and regulatory variants": H1-hESC-ATAC-DNase-MODISCO-motifs.xlsx

### Sheet: H1-hESC-ATAC-count
pattern	num_seqlets	modisco_cwm_fwd	modisco_cwm_rev	match0	qval0	match0_logo	match1	qval1	match1_logo	match2	qval2	match2_logo	Top 10 TFs from TF ChIP-seq enrichment analysis
pos_patterns.pattern_0	39123	#VALUE!	#VALUE!	CTCF_MA0139.1	1.99967e-14	#VALUE!	CTCF_HUMAN.H11MO.0.A	2.6402e-09	#VALUE!	CTCF_MOUSE.H11MO.0.A	7.40962e-09	#VALUE!	CTCF,RAD21,ZNF143,GABPA,YY1,CREB1,RXRA,ATF3,TEAD4,MYC
pos_patterns.pattern_1	29163	#VALUE!	#VALUE!	PO5F1_HUMAN.H11MO.0.A	6.83146e-08	#VALUE!	PO5F1_MOUSE.H11MO.0.A	6.83146e-08	#VALUE!	NANOG_HUMAN.H11MO.0.A	9.55913e-08	#VALUE!	POU5F1,BCL11A,NANOG,ZNF274,CHD7,EP300,TCF12,SP1,JUN,HDAC6
pos_patterns.pattern_2	22161	#VALUE!	#VALUE!	ZIC3_HUMAN.H11MO.0.B	5.48853e-06	#VALUE!	ZIC3_MOUSE.H11MO.0.A	5.48853e-06	#VALUE!	ZIC2_MOUSE.H11MO.0.C	0.0002062	#VALUE!	BCL11A,NANOG,POU5F1,TCF12,ZNF274,HDAC6,RXRA,EP300,CHD7,TEAD4
pos_patterns.pattern_3	12836	#VALUE!	#VALUE!	SP3_HUMAN.H11MO.0.B	3.00986e-07	#VALUE!	SP3_MOUSE.H11MO.0.B	3.00986e-07	#VALUE!	SP1_HUMAN.H11MO.0.A	3.00986e-07	#VALUE!	SP1,SP2,EGR1,CHD2,SP4,EP300,NRF1,ATF3,SRF,CREB1
pos_patterns.pattern_4	12068	#VALUE!	#VALUE!	NANOG_MOUSE.H11MO.0.A	2.92336e-11	#VALUE!	SOX2_MOUSE.H11MO.0.A	1.71766e-10	#VALUE!	PO5F1_MOUSE.H11MO.0.A	3.37666e-09	#VALUE!	POU5F1,BCL11A,NANOG,CHD7,EP300,TCF12,JUN,SP1,CEBPB,RXRA
pos_patterns.pattern_5	9820	#VALUE!	#VALUE!	TEAD1_HUMAN.H11MO.0.A	0.000460591	#VALUE!	TEAD3_MA0808.1	0.00178409	#VALUE!	TEAD3_TEA_2	0.00178409	#VALUE!	TEAD4,JUN,BCL11A,SP1,EP300,CHD7,NANOG,ZNF274,TCF12,POU5F1
pos_patterns.pattern_6	8121	#VALUE!	#VALUE!	SOX2_MOUSE.H11MO.0.A	0.00194359	#VALUE!	SOX3_HUMAN.H11MO.0.B	0.00931265	#VALUE!	Sox3_MA0514.1	0.00931265	#VALUE!	BCL11A,NANOG,ZNF274,CHD7,POU5F1,EP300,TCF12,SP1,JUN,RXRA
pos_patterns.pattern_7	3528	#VALUE!	#VALUE!	NFYC_HUMAN.H11MO.0.A	0.00024464	#VALUE!	NFYB_HUMAN.H11MO.0.A	0.00024464	#VALUE!	NFYB_MOUSE.H11MO.0.A	0.00024464	#VALUE!	SP2,CHD2,RFX5,SP1,USF2,ATF3,SP4,CREB1,USF1,MXI1
pos_patterns.pattern_8	3517	#VALUE!	#VALUE!	Rfx1_MA0509.1	5.93706e-08	#VALUE!	RFX3_MA0798.1	5.93706e-08	#VALUE!	RFX3_RFX_1	5.93706e-08	#VALUE!	RFX5,MXI1,EP300,SIN3A,MAX,SP1,SRF,CREB1,JUN,TCF12
pos_patterns.pattern_9	2918	#VALUE!	#VALUE!	SIX1_HUMAN.H11MO.0.A	5.00428e-09	#VALUE!	SIX2_MOUSE.H11MO.0.A	2.92875e-08	#VALUE!	SIX1_MA1118.1	2.88212e-07	#VALUE!	SIX5,RXRA,CHD7,SP1,USF1,CEBPB,USF2,MAFK,TCF12,JUN
pos_patterns.pattern_10	2752	#VALUE!	#VALUE!	TEAD1_TEA_2	1.56501e-09	#VALUE!	TEAD4_MOUSE.H11MO.0.A	2.52184e-08	#VALUE!	TEAD3_TEA_1	1.27222e-05	#VALUE!	TEAD4,BCL11A,SP1,JUN,EP300,TCF12,NANOG,CHD7,ATF2,RXRA
pos_patterns.pattern_11	1517	#VALUE!	#VALUE!	ZNF76_HUMAN.H11MO.0.C	2.12735e-15	#VALUE!	ZN143_MOUSE.H11MO.0.A	2.66034e-15	#VALUE!	ZN143_HUMAN.H11MO.0.A	9.01067e-15	#VALUE!	SIX5,ZNF143,ATF3,CREB1,CHD2,SIRT6,SRF,YY1,USF2,SP4
pos_patterns.pattern_12	1222	#VALUE!	#VALUE!	JUN_HUMAN.H11MO.0.A	8.28421e-07	#VALUE!	FOSL2_HUMAN.H11MO.0.A	8.28421e-07	#VALUE!	FOSL2+JUN_MA1130.1	2.01871e-06	#VALUE!	JUN,JUND,MAFK,BACH1,FOSL1,ATF3,BCL11A,RFX5,TEAD4,ATF2
pos_patterns.pattern_13	1099	#VALUE!	#VALUE!	NRF1_MOUSE.H11MO.0.A	1.98799e-07	#VALUE!	NRF1_HUMAN.H11MO.0.A	1.03824e-06	#VALUE!	NRF1_NRF_1	1.67688e-05	#VALUE!	NRF1,ATF3,GTF2F1,SP4,BRCA1,MXI1,TBP,MYC,SRF,CREB1
pos_patterns.pattern_14	923	#VALUE!	#VALUE!	Rfx2.mouse_RFX_2	6.42357e-09	#VALUE!	RFX3_RFX_2	2.76634e-08	#VALUE!	RFX2_RFX_2	4.19925e-08	#VALUE!	RFX5,MXI1,SIRT6,EP300,SRF,SIN3A,SP1,NANOG,POU5F1,TCF12
pos_patterns.pattern_15	861	#VALUE!	#VALUE!	REST_MA0138.2	4.33179e-17	#VALUE!	REST_HUMAN.H11MO.0.A	5.4966e-14	#VALUE!	REST_MOUSE.H11MO.0.A	5.3563e-13	#VALUE!	REST,ZNF143,SIN3A,MXI1,SAP30,HDAC2,GABPA,CREB1,MAX,TEAD4
pos_patterns.pattern_16	569	#VALUE!	#VALUE!	CTCF_MA0139.1	0.363871	#VALUE!	CTCF_C2H2_1	0.363871	#VALUE!	CTCF_HUMAN.H11MO.0.A	0.363871	#VALUE!	CTCF,RAD21,ZNF143,TEAD4,BRCA1,CEBPB,MAFK,YY1,BCL11A,ATF3
pos_patterns.pattern_17	495	#VALUE!	#VALUE!	MXI1_HUMAN.H11MO.0.A	0.350253	#VALUE!	MXI1_MOUSE.H11MO.0.A	0.350253	#VALUE!	NRF1_MA0506.1	0.366735	#VALUE!	BRCA1,NRF1,ATF3,SRF,CHD2,SIX5,CREB1,GTF2F1,REST,SP2
pos_patterns.pattern_18	470	#VALUE!	#VALUE!	Gabpa_MA0062.2	9.61691e-05	#VALUE!	ELK4_HUMAN.H11MO.0.A	9.61691e-05	#VALUE!	ELK1_ETS_1	9.61691e-05	#VALUE!	GABPA,CREB1,SRF,SP2,GTF2F1,EGR1,SIX5,ATF3,KDM5A,SIRT6
pos_patterns.pattern_19	392	#VALUE!	#VALUE!	COE1_HUMAN.H11MO.0.A	0.905584	#VALUE!	GLI1_MOUSE.H11MO.0.C	1	#VALUE!	MECP2_HUMAN.H11MO.0.C	1	#VALUE!	POU5F1,BCL11A,NANOG,EP300,TCF12,SP1,CHD7,ATF2,JUN,HDAC2
pos_patterns.pattern_20	382	#VALUE!	#VALUE!	Creb5.mouse_bZIP_1	5.96564e-06	#VALUE!	Creb5_MA0840.1	5.96564e-06	#VALUE!	FOSL2+JUNB_MA1139.1	5.96564e-06	#VALUE!	JUN,ATF3,SRF,CREB1,BRCA1,JUND,RFX5,ATF2,GABPA,SIX5
pos_patterns.pattern_21	341	#VALUE!	#VALUE!	GRHL1_CP2_1	1.20311e-06	#VALUE!	GRHL2_HUMAN.H11MO.0.A	0.00818266	#VALUE!	GRHL2_MOUSE.H11MO.0.A	0.0237907	#VALUE!	BCL11A,SP1,SIRT6,EP300,RXRA,TCF12,ATF2,CHD2,TEAD4,JUND
pos_patterns.pattern_22	271	#VALUE!	#VALUE!	EBF1_EBF_1	0.863346	#VALUE!	EBF1_MA0154.3	0.863346	#VALUE!	TCF7L2_MA0523.1	0.863346	#VALUE!	TEAD4,ZNF274,BCL11A,POU5F1,NANOG,EP300,JUN,MAFK,TCF12,SP1
pos_patterns.pattern_23	206	#VALUE!	#VALUE!	SOX2_HUMAN.H11MO.0.A	0.0263787	#VALUE!	LEF1_HUMAN.H11MO.0.A	0.0263787	#VALUE!	LEF1_MOUSE.H11MO.0.B	0.0263787	#VALUE!	BCL11A,CHD7,POU5F1,TEAD4,NANOG,SP1,CEBPB,EP300,TCF12,CTBP2
pos_patterns.pattern_24	182	#VALUE!	#VALUE!	ETV6_ETS_1	0.00014207	#VALUE!	GABPA_MOUSE.H11MO.0.A	0.0187402	#VALUE!	GABPA_HUMAN.H11MO.0.A	0.0187855	#VALUE!	GABPA,SIRT6,SRF,GTF2F1,JUN,CHD2,SIX5,MYC,BRCA1,CREB1
pos_patterns.pattern_25	182	#VALUE!	#VALUE!	ZBED1_MA0749.1	0.0388412	#VALUE!	ZBED1_znf_BED_1	0.0388412	#VALUE!	KAISO_HUMAN.H11MO.0.A	0.0388412	#VALUE!	BRCA1,REST,CHD2,MXI1,ATF2,SIX5,GTF2F1,KDM4A,SP4,TAF1
pos_patterns.pattern_26	175	#VALUE!	#VALUE!	POU2F2_POU_2	0.0465057	#VALUE!	Pou2f2.mouse_POU_1	0.0529201	#VALUE!	POU2F1_POU_2	0.0529201	#VALUE!	POU5F1,CHD7,TCF12,N/A,N/A,N/A,N/A,N/A,N/A,N/A
pos_patterns.pattern_27	150	#VALUE!	#VALUE!	NRF1_NRF_1	1	#VALUE!	NRF1_MOUSE.H11MO.0.A	1	#VALUE!	NRF1_HUMAN.H11MO.0.A	1	#VALUE!	POU5F1,BCL11A,RFX5,MAFK,JUN,TCF12,TEAD4,ATF2,CHD7,EP300
pos_patterns.pattern_28	136	#VALUE!	#VALUE!	ARNTL_bHLH_1	7.23925e-06	#VALUE!	BHLHE41_MA0636.1	4.45865e-05	#VALUE!	BHLHE41_bHLH_1	4.45865e-05	#VALUE!	USF2,ATF3,USF1,GTF2F1,SP4,MAX,CREB1,RXRA,SIX5,MXI1
pos_patterns.pattern_29	123	#VALUE!	#VALUE!	SP1_HUMAN.H11MO.0.A	4.60671e-07	#VALUE!	SP3_HUMAN.H11MO.0.B	0.000315204	#VALUE!	SP3_MOUSE.H11MO.0.B	0.000315204	#VALUE!	SP4,SP1,BRCA1,SIX5,SP2,GABPA,NRF1,CEBPB,EGR1,ATF3
pos_patterns.pattern_30	117	#VALUE!	#VALUE!	ZIC2_MOUSE.H11MO.0.C	0.220032	#VALUE!	ZIC3_HUMAN.H11MO.0.B	0.220032	#VALUE!	ZIC3_MOUSE.H11MO.0.A	0.220032	#VALUE!	POU5F1,BCL11A,CHD7,RXRA,BRCA1,NANOG,SRF,TCF12,JUND,EP300
pos_patterns.pattern_31	112	#VALUE!	#VALUE!	Pou5f1+Sox2_MA0142.1	0.00833408	#VALUE!	PO5F1_MOUSE.H11MO.0.A	0.0086122	#VALUE!	PO3F1_HUMAN.H11MO.0.C	0.0086122	#VALUE!	POU5F1,NANOG,EP300,TEAD4,BCL11A,YY1,JUND,SP1,RXRA,JUN
pos_patterns.pattern_32	105	#VALUE!	#VALUE!	Pou5f1+Sox2_MA0142.1	0.509515	#VALUE!	PO5F1_MOUSE.H11MO.0.A	0.509515	#VALUE!	NANOG_MOUSE.H11MO.0.A	0.509515	#VALUE!	NANOG,BCL11A,ATF2,CHD7,EP300,CTBP2,JUND,CEBPB,SP1,TCF12
pos_patterns.pattern_33	105	#VALUE!	#VALUE!	E2F4_MOUSE.H11MO.0.A	0.368438	#VALUE!	KLF5_MA0599.1	0.368438	#VALUE!	SP2_HUMAN.H11MO.0.A	0.368438	#VALUE!	SP2,GABPA,SIX5,SRF,RFX5,NRF1,SP4,FOSL1,CREB1,MYC
pos_patterns.pattern_34	79	#VALUE!	#VALUE!	ZN547_HUMAN.H11MO.0.C	0.174477	#VALUE!	TEAD3_MA0808.1	0.243629	#VALUE!	TEAD3_TEA_2	0.243629	#VALUE!	JUN,TEAD4,BCL11A,BRCA1,SP1,CHD7,CEBPB,TCF12,NANOG,HDAC2
pos_patterns.pattern_35	77	#VALUE!	#VALUE!	Hic1.mouse_C2H2_1	1	#VALUE!	REL_HUMAN.H11MO.0.B	1	#VALUE!	REL_MOUSE.H11MO.0.A	1	#VALUE!	CTCF,RAD21,ZNF143,GABPA,TEAD4,USF1,CHD2,EP300,YY1,MAFK
pos_patterns.pattern_36	74	#VALUE!	#VALUE!	Pou5f1+Sox2_MA0142.1	0.368762	#VALUE!	PO5F1_HUMAN.H11MO.0.A	0.368762	#VALUE!	PO5F1_MOUSE.H11MO.0.A	0.368762	#VALUE!	POU5F1,RXRA,NANOG,USF1,TEAD4,EP300,SP4,CEBPB,JUND,SP1
pos_patterns.pattern_37	50	#VALUE!	#VALUE!	FOXB1_MA0845.1	0.190606	#VALUE!	FOXB1_forkhead_3	0.190606	#VALUE!	FOXC1_MA0032.2	0.251334	#VALUE!	POU5F1,TCF12,TEAD4,E2F6,N/A,N/A,N/A,N/A,N/A,N/A
pos_patterns.pattern_38	50	#VALUE!	#VALUE!	TFAP4_HUMAN.H11MO.0.A	0.141127	#VALUE!	HTF4_HUMAN.H11MO.0.A	0.352048	#VALUE!	ZBT18_HUMAN.H11MO.0.C	0.768772	#VALUE!	ATF2,NANOG,TCF12,HDAC2,N/A,N/A,N/A,N/A,N/A,N/A
pos_patterns.pattern_39	47	#VALUE!	#VALUE!	SP1_HUMAN.H11MO.0.A	0.190461	#VALUE!	SP1_MA0079.3	0.190461	#VALUE!	ZN281_MOUSE.H11MO.0.A	0.243339	#VALUE!	SIX5,POU5F1,RXRA,ATF2,EP300,YY1,N/A,N/A,N/A,N/A
pos_patterns.pattern_40	37	#VALUE!	#VALUE!	STA5B_HUMAN.H11MO.0.A	0.93508	#VALUE!	STA5B_MOUSE.H11MO.0.A	0.93508	#VALUE!	Stat5a+Stat5b_MA0519.1	1	#VALUE!	RXRA,BCL11A,NANOG,SP1,CEBPB,TCF12,EP300,POU5F1,CHD2,POLR2A
pos_patterns.pattern_41	36	#VALUE!	#VALUE!	PO5F1_HUMAN.H11MO.0.A	0.00428982	#VALUE!	PO5F1_MOUSE.H11MO.0.A	0.00428982	#VALUE!	NANOG_MOUSE.H11MO.0.A	0.00428982	#VALUE!	BCL11A,NANOG,POU5F1,EP300,SP1,ATF2,TCF12,CHD7,HDAC2,CREB1
pos_patterns.pattern_42	32	#VALUE!	#VALUE!	Sox3_MA0514.1	0.033663	#VALUE!	ZIC2_MOUSE.H11MO.0.C	0.033663	#VALUE!	Sox2_MA0143.3	0.033663	#VALUE!	NANOG,CHD7,TCF12,ATF3,POU5F1,CEBPB,RXRA,HDAC2,CREB1,POLR2AphosphoS5
pos_patterns.pattern_43	26	#VALUE!	#VALUE!	TEAD3_MA0808.1	0.0810398	#VALUE!	TEAD3_TEA_2	0.0810398	#VALUE!	Tp53.mouse_p53l_2	1	#VALUE!	TEAD4,JUN,CHD7,ATF2,NANOG,EP300,SP1,JUND,YY1,N/A
pos_patterns.pattern_44	21	#VALUE!	#VALUE!	TEAD3_MA0808.1	0.189682	#VALUE!	TEAD3_TEA_2	0.189682	#VALUE!	TEAD4_MA0809.1	0.399553	#VALUE!	JUND,TEAD4,JUN,YY1,E2F6,MYC,SIN3A,N/A,N/A,N/A
neg_patterns.pattern_0	49	#VALUE!	#VALUE!	ZN554_HUMAN.H11MO.0.C	0.999999	#VALUE!	ZN816_HUMAN.H11MO.0.C	0.999999	#VALUE!	Sox3.mouse_HMG_3	0.999999	#VALUE!	YY1,POU5F1,CHD1,SP1,TEAD4,MXI1,POLR2AphosphoS5,NANOG,TCF12,HDAC2
neg_patterns.pattern_1	43	#VALUE!	#VALUE!	MITF_MA0620.2	1	#VALUE!	ZEB1_HUMAN.H11MO.0.A	1	#VALUE!	ZEB1_MOUSE.H11MO.0.B	1	#VALUE!	RXRA,POU5F1,BCL11A,NANOG,CHD2,EP300,TEAD4,ATF2,SP1,HDAC2
neg_patterns.pattern_2	32	#VALUE!	#VALUE!	POU3F1_POU_2	0.756616	#VALUE!	Lhx3_MA0135.1	0.756616	#VALUE!	POU3F3_POU_2	0.756616	#VALUE!	JUN,POU5F1,CHD7,EP300,SP1,N/A,N/A,N/A,N/A,N/A
neg_patterns.pattern_3	24	#VALUE!	#VALUE!	SOX15_MA1152.1	0.246907	#VALUE!	SRY_HMG_2	0.246907	#VALUE!	FOXB1_forkhead_2	0.246907	#VALUE!	BCL11A,NANOG,JUND,YY1,N/A,N/A,N/A,N/A,N/A,N/A

### Sheet: H1-hESC-ATAC-profile
pattern	num_seqlets	modisco_cwm_fwd	modisco_cwm_rev	match0	qval0	match0_logo	match1	qval1	match1_logo	match2	qval2	match2_logo	Top 10 TFs from TF ChIP-seq enrichment analysis
pos_patterns.pattern_0	47849	#VALUE!	#VALUE!	CTCF_MA0139.1	1.83763e-13	#VALUE!	CTCF_HUMAN.H11MO.0.A	1.36074e-09	#VALUE!	CTCF_MOUSE.H11MO.0.A	8.09643e-09	#VALUE!	CTCF,RAD21,ZNF143,GABPA,YY1,CREB1,CBX5,ATF3,RXRA,TEAD4
pos_patterns.pattern_1	38311	#VALUE!	#VALUE!	PO5F1_HUMAN.H11MO.0.A	1.19935e-07	#VALUE!	PO5F1_MOUSE.H11MO.0.A	1.33832e-07	#VALUE!	NANOG_HUMAN.H11MO.0.A	1.33832e-07	#VALUE!	POU5F1,BCL11A,NANOG,CHD7,ZNF274,EP300,TCF12,SP1,JUN,CEBPB
pos_patterns.pattern_2	36418	#VALUE!	#VALUE!	ZIC3_HUMAN.H11MO.0.B	1.80228e-08	#VALUE!	ZIC3_MOUSE.H11MO.0.A	1.80228e-08	#VALUE!	ZIC2_MOUSE.H11MO.0.C	3.05211e-08	#VALUE!	BCL11A,NANOG,POU5F1,ZNF274,TCF12,CHD7,HDAC6,RXRA,EP300,TEAD4
pos_patterns.pattern_3	21817	#VALUE!	#VALUE!	TEAD1_HUMAN.H11MO.0.A	0.000151484	#VALUE!	TEAD4_MOUSE.H11MO.0.A	0.000151484	#VALUE!	TEAD4_HUMAN.H11MO.0.A	0.000521686	#VALUE!	TEAD4,BCL11A,JUN,CHD7,SP1,EP300,NANOG,TCF12,POU5F1,ZNF274
pos_patterns.pattern_4	21765	#VALUE!	#VALUE!	SP3_HUMAN.H11MO.0.B	1.17677e-05	#VALUE!	SP3_MOUSE.H11MO.0.B	1.17677e-05	#VALUE!	SP1_MOUSE.H11MO.0.A	1.17677e-05	#VALUE!	SP1,SP4,SP2,EGR1,CHD2,NRF1,CREB1,EP300,FOSL1,SRF
pos_patterns.pattern_5	20876	#VALUE!	#VALUE!	SOX3_HUMAN.H11MO.0.B	0.000593971	#VALUE!	SOX2_MOUSE.H11MO.0.A	0.000593971	#VALUE!	SOX3_MOUSE.H11MO.0.C	0.00165042	#VALUE!	BCL11A,NANOG,CHD7,POU5F1,ZNF274,EP300,TCF12,SP1,RXRA,MAFK
pos_patterns.pattern_6	9357	#VALUE!	#VALUE!	NANOG_MOUSE.H11MO.0.A	4.13575e-12	#VALUE!	SOX2_MOUSE.H11MO.0.A	4.13575e-12	#VALUE!	NANOG_HUMAN.H11MO.0.A	3.29334e-10	#VALUE!	POU5F1,BCL11A,NANOG,CHD7,EP300,TCF12,JUN,SP1,CEBPB,RXRA
pos_patterns.pattern_7	8566	#VALUE!	#VALUE!	NFYB_HUMAN.H11MO.0.A	0.000219737	#VALUE!	NFYB_MOUSE.H11MO.0.A	0.000219737	#VALUE!	NFYC_HUMAN.H11MO.0.A	0.000219737	#VALUE!	SP2,CHD2,SP1,RFX5,USF2,ATF3,SP4,USF1,CREB1,SIX5
pos_patterns.pattern_8	4381	#VALUE!	#VALUE!	SIX1_HUMAN.H11MO.0.A	2.3529e-10	#VALUE!	SIX2_MOUSE.H11MO.0.A	1.22588e-09	#VALUE!	SIX2_HUMAN.H11MO.0.A	2.95387e-08	#VALUE!	SIX5,ZNF274,RXRA,CEBPB,RFX5,SP1,USF2,USF1,JUN,MAFK
pos_patterns.pattern_9	3819	#VALUE!	#VALUE!	Rfx1_MA0509.1	3.55877e-08	#VALUE!	RFX3_MOUSE.H11MO.0.C	4.58479e-08	#VALUE!	RFX2_MOUSE.H11MO.0.A	4.58479e-08	#VALUE!	RFX5,MXI1,SIN3A,EP300,SRF,MAX,SP1,CREB1,CHD2,JUN
pos_patterns.pattern_10	2773	#VALUE!	#VALUE!	TEAD1_TEA_2	3.64344e-10	#VALUE!	TEAD4_MOUSE.H11MO.0.A	2.85743e-08	#VALUE!	TEAD3_TEA_1	6.7878e-06	#VALUE!	TEAD4,BCL11A,JUN,SP1,EP300,TCF12,NANOG,ATF2,CHD7,RXRA
pos_patterns.pattern_11	2658	#VALUE!	#VALUE!	FOSB_MOUSE.H11MO.0.A	5.95701e-07	#VALUE!	JUN_HUMAN.H11MO.0.A	5.95701e-07	#VALUE!	FOSB_HUMAN.H11MO.0.A	5.95701e-07	#VALUE!	JUN,JUND,MAFK,BACH1,FOSL1,ATF3,BCL11A,RFX5,ATF2,EP300
pos_patterns.pattern_12	2604	#VALUE!	#VALUE!	NRF1_MA0506.1	2.12796e-06	#VALUE!	NRF1_MOUSE.H11MO.0.A	6.02568e-05	#VALUE!	NRF1_HUMAN.H11MO.0.A	6.02568e-05	#VALUE!	NRF1,ATF3,SP4,FOSL1,GTF2F1,MYC,BRCA1,MXI1,SIX5,TBP
pos_patterns.pattern_13	2170	#VALUE!	#VALUE!	ZN143_MOUSE.H11MO.0.A	6.24567e-19	#VALUE!	ZNF76_HUMAN.H11MO.0.C	9.88667e-18	#VALUE!	ZN143_HUMAN.H11MO.0.A	8.09531e-17	#VALUE!	SIX5,ZNF143,ATF3,CREB1,CHD2,SRF,SP4,BRCA1,YY1,USF2
pos_patterns.pattern_14	1888	#VALUE!	#VALUE!	ELK1_ETS_1	0.000129846	#VALUE!	Gabpa_MA0062.2	0.000129846	#VALUE!	ELK4_HUMAN.H11MO.0.A	0.000129846	#VALUE!	GABPA,SIRT6,SIX5,SP2,SRF,GTF2F1,EGR1,MXI1,KDM5A,CHD2
pos_patterns.pattern_15	1307	#VALUE!	#VALUE!	FOSB+JUNB_MA1136.1	6.14371e-05	#VALUE!	FOSB+JUN_MA1127.1	6.14371e-05	#VALUE!	FOSL2+JUNB_MA1139.1	6.14371e-05	#VALUE!	CREB1,JUN,SRF,ATF3,BRCA1,JUND,RFX5,ATF2,CEBPB,CHD2
pos_patterns.pattern_16	1107	#VALUE!	#VALUE!	RFX2_RFX_2	1.03783e-08	#VALUE!	RFX3_RFX_2	1.03783e-08	#VALUE!	Rfx2.mouse_RFX_2	1.03783e-08	#VALUE!	RFX5,MXI1,SIRT6,SIN3A,SRF,EP300,CREB1,SP1,CHD2,TCF12
pos_patterns.pattern_17	1081	#VALUE!	#VALUE!	REST_MA0138.2	1.69772e-14	#VALUE!	REST_MOUSE.H11MO.0.A	1.69772e-14	#VALUE!	REST_HUMAN.H11MO.0.A	2.05498e-13	#VALUE!	REST,ZNF143,SIN3A,MXI1,SAP30,HDAC2,GABPA,CREB1,MAX,RXRA
pos_patterns.pattern_18	1049	#VALUE!	#VALUE!	Rfx1_MA0509.1	2.57644e-05	#VALUE!	RFX2_MOUSE.H11MO.0.A	2.57644e-05	#VALUE!	RFX5_RFX_2	2.57644e-05	#VALUE!	RFX5,BCL11A,CEBPB,POU5F1,EP300,CHD7,JUN,MAFK,SP1,MXI1
pos_patterns.pattern_19	987	#VALUE!	#VALUE!	MITF_HUMAN.H11MO.0.A	8.4489e-05	#VALUE!	TFE3_HUMAN.H11MO.0.B	8.4489e-05	#VALUE!	TFE3_MOUSE.H11MO.0.A	8.4489e-05	#VALUE!	USF2,ATF3,USF1,GTF2F1,SIX5,SP4,MAX,MXI1,FOSL1,SIRT6
pos_patterns.pattern_20	879	#VALUE!	#VALUE!	SP2_HUMAN.H11MO.0.A	0.00138027	#VALUE!	SP2_MOUSE.H11MO.0.B	0.00138027	#VALUE!	SP3_HUMAN.H11MO.0.B	0.00430374	#VALUE!	SIX5,BRCA1,NRF1,SRF,GTF2F1,CREB1,ATF3,TBP,GABPA,CHD2
pos_patterns.pattern_21	737	#VALUE!	#VALUE!	NRF1_MA0506.1	0.535159	#VALUE!	NRF1_MOUSE.H11MO.0.A	0.543222	#VALUE!	NRF1_NRF_1	0.543222	#VALUE!	FOSL1,NRF1,SRF,CREB1,ATF3,MYC,EGR1,GTF2F1,SIX5,KDM5A
pos_patterns.pattern_22	724	#VALUE!	#VALUE!	NANOG_MOUSE.H11MO.0.A	0.000496103	#VALUE!	PO5F1_HUMAN.H11MO.0.A	0.000496103	#VALUE!	PO5F1_MOUSE.H11MO.0.A	0.000496103	#VALUE!	NANOG,CHD7,BCL11A,POU5F1,EP300,TCF12,SP1,TEAD4,KDM1A,YY1
pos_patterns.pattern_23	574	#VALUE!	#VALUE!	GRHL1_CP2_1	2.61689e-05	#VALUE!	GRHL2_MOUSE.H11MO.0.A	0.00250668	#VALUE!	GRHL2_HUMAN.H11MO.0.A	0.00293629	#VALUE!	BCL11A,SP1,SIRT6,EP300,RXRA,TCF12,ATF2,CHD2,TEAD4,CHD7
pos_patterns.pattern_24	391	#VALUE!	#VALUE!	TYY1_HUMAN.H11MO.0.A	6.09971e-05	#VALUE!	TYY1_MOUSE.H11MO.0.A	0.000160015	#VALUE!	YY1_MA0095.2	0.000194111	#VALUE!	YY1,POLR2AphosphoS5,TAF1,POLR2A,TBP,KDM5A,GTF2F1,SIX5,MXI1,SP4
pos_patterns.pattern_25	367	#VALUE!	#VALUE!	NRF1_MA0506.1	0.0017874	#VALUE!	NRF1_MOUSE.H11MO.0.A	0.0148172	#VALUE!	NRF1_HUMAN.H11MO.0.A	0.0596656	#VALUE!	NRF1,BRCA1,CBX8,FOSL1,SRF,CHD2,SIX5,MXI1,REST,MYC
pos_patterns.pattern_26	358	#VALUE!	#VALUE!	ZBTB33_MA0527.1	3.39293e-06	#VALUE!	KAISO_HUMAN.H11MO.0.A	3.39293e-06	#VALUE!	KAISO_MOUSE.H11MO.0.B	3.39293e-06	#VALUE!	BRCA1,CHD2,REST,MXI1,ATF2,GTF2F1,SIX5,KDM4A,SP4,TBP
pos_patterns.pattern_27	306	#VALUE!	#VALUE!	CTCFL_MOUSE.H11MO.0.A	0.608936	#VALUE!	CTCFL_HUMAN.H11MO.0.A	0.608936	#VALUE!	CTCF_MOUSE.H11MO.0.A	0.608936	#VALUE!	CTCF,RAD21,ZNF143,ATF3,SP2,GABPA,FOSL1,CREB1,BACH1,YY1
pos_patterns.pattern_28	296	#VALUE!	#VALUE!	FOXI1_MA0042.2	0.0132202	#VALUE!	FOXI1_forkhead_1	0.0132202	#VALUE!	FOXO6_MA0849.1	0.0132202	#VALUE!	SP1,BCL11A,RXRA,NANOG,YY1,EP300,TCF12,MAFK,BACH1,MAX
pos_patterns.pattern_29	295	#VALUE!	#VALUE!	Gabpa_MA0062.2	0.00545082	#VALUE!	ELK1_HUMAN.H11MO.0.B	0.0189676	#VALUE!	ELK1_MOUSE.H11MO.0.B	0.0189676	#VALUE!	GABPA,CREB1,SRF,ATF3,BRCA1,GTF2F1,JUND,EP300,CEBPB,MYC
pos_patterns.pattern_30	259	#VALUE!	#VALUE!	SP1_MA0079.3	0.346939	#VALUE!	SP1_HUMAN.H11MO.0.A	0.346939	#VALUE!	KLF5_MA0599.1	0.346939	#VALUE!	SIX5,RXRA,MAFK,CEBPB,TCF12,SRF,USF1,SP1,NRF1,USF2
pos_patterns.pattern_31	235	#VALUE!	#VALUE!	Sox2_MA0143.3	1	#VALUE!	SOX2_HUMAN.H11MO.0.A	1	#VALUE!	SOX13_MA1120.1	1	#VALUE!	BCL11A,CHD7,TEAD4,NANOG,SP1,POU5F1,EP300,ATF2,CTBP2,TCF12
pos_patterns.pattern_32	203	#VALUE!	#VALUE!	Pou5f1+Sox2_MA0142.1	0.00252883	#VALUE!	PO5F1_MOUSE.H11MO.0.A	0.002702	#VALUE!	PO5F1_HUMAN.H11MO.0.A	0.00363557	#VALUE!	POU5F1,BCL11A,JUN,TEAD4,SP1,JUND,CHD7,EP300,ATF2,TCF12
pos_patterns.pattern_33	190	#VALUE!	#VALUE!	NRF1_NRF_1	0.0892192	#VALUE!	NRF1_HUMAN.H11MO.0.A	0.0892192	#VALUE!	NRF1_MOUSE.H11MO.0.A	0.0949419	#VALUE!	POU5F1,BCL11A,RFX5,MAFK,TEAD4,ATF2,CHD7,EP300,TCF12,CHD2
pos_patterns.pattern_34	168	#VALUE!	#VALUE!	Sox2_MA0143.3	0.0631488	#VALUE!	SOX9_HUMAN.H11MO.0.B	0.0631488	#VALUE!	SOX9_MOUSE.H11MO.0.A	0.0631488	#VALUE!	BCL11A,RXRA,NANOG,POU5F1,EP300,SP1,JUND,CHD7,TCF12,ATF2
pos_patterns.pattern_35	134	#VALUE!	#VALUE!	NANOG_MOUSE.H11MO.0.A	0.206002	#VALUE!	BATF3_HUMAN.H11MO.0.B	0.206002	#VALUE!	BATF3_MOUSE.H11MO.0.A	0.206002	#VALUE!	JUN,BCL11A,NANOG,CHD7,POU5F1,ATF2,CEBPB,JUND,EP300,SP1
pos_patterns.pattern_36	128	#VALUE!	#VALUE!	ETV6_ETS_1	3.76229e-07	#VALUE!	GABPA_MOUSE.H11MO.0.A	0.00863267	#VALUE!	GABPA_HUMAN.H11MO.0.A	0.0119391	#VALUE!	GABPA,MYC,SIX5,SRF,SP4,EGR1,TBP,TAF1,GTF2F1,CHD2
pos_patterns.pattern_37	108	#VALUE!	#VALUE!	E2F4_MOUSE.H11MO.0.A	0.406275	#VALUE!	KLF5_MA0599.1	0.406275	#VALUE!	SP2_HUMAN.H11MO.0.A	0.406275	#VALUE!	SP2,GABPA,SRF,SIX5,CHD2,CREB1,NRF1,GTF2F1,TBP,RFX5
pos_patterns.pattern_38	102	#VALUE!	#VALUE!	ZN547_HUMAN.H11MO.0.C	0.220148	#VALUE!	TEAD3_MA0808.1	0.231211	#VALUE!	TEAD3_TEA_2	0.231211	#VALUE!	TEAD4,SRF,SP1,BRCA1,TCF12,JUN,YY1,N/A,N/A,N/A
pos_patterns.pattern_39	75	#VALUE!	#VALUE!	LYL1_HUMAN.H11MO.0.A	0.249479	#VALUE!	LYL1_MOUSE.H11MO.0.A	0.249479	#VALUE!	ZNF85_HUMAN.H11MO.0.C	0.680658	#VALUE!	RFX5,CTCF,MAFK,ZNF143,RAD21,TEAD4,USF1,JUND,TCF12,YY1
pos_patterns.pattern_40	71	#VALUE!	#VALUE!	MYCN_MA0104.4	0.722018	#VALUE!	MYCN_HUMAN.H11MO.0.A	0.722018	#VALUE!	CTCF_MA0139.1	0.722018	#VALUE!	CTCF,RAD21,ZNF143,REST,MYC,NRF1,ATF2,CEBPB,HDAC2,CREB1
pos_patterns.pattern_41	65	#VALUE!	#VALUE!	ZIC3_HUMAN.H11MO.0.B	0.273379	#VALUE!	ZIC3_MOUSE.H11MO.0.A	0.273379	#VALUE!	ZIC2_MOUSE.H11MO.0.C	0.292544	#VALUE!	BCL11A,TEAD4,RXRA,EP300,NANOG,TCF12,REST,CHD7,SP1,JUND
pos_patterns.pattern_42	64	#VALUE!	#VALUE!	NRF1_MA0506.1	0.00318035	#VALUE!	SP3_HUMAN.H11MO.0.B	0.00752058	#VALUE!	SP3_MOUSE.H11MO.0.B	0.00752058	#VALUE!	SIRT6,NRF1,ATF3,GTF2F1,FOSL1,SRF,MXI1,BRCA1,USF2,CHD2
pos_patterns.pattern_43	60	#VALUE!	#VALUE!	ZN770_HUMAN.H11MO.0.C	0.161747	#VALUE!	NR1D2_MOUSE.H11MO.0.A	0.690065	#VALUE!	STAT1_MOUSE.H11MO.0.A	0.690065	#VALUE!	KDM1A,EZH2,BACH1,KDM4A,N/A,N/A,N/A,N/A,N/A,N/A
pos_patterns.pattern_44	53	#VALUE!	#VALUE!	PO5F1_MOUSE.H11MO.0.A	0.0048392	#VALUE!	PO5F1_HUMAN.H11MO.0.A	0.0048392	#VALUE!	NANOG_MOUSE.H11MO.0.A	0.00627586	#VALUE!	BCL11A,SRF,NANOG,SP1,ATF2,POU5F1,EP300,EGR1,HDAC2,CHD7
pos_patterns.pattern_45	53	#VALUE!	#VALUE!	CTCFL_MOUSE.H11MO.0.A	0.00183777	#VALUE!	CTCFL_HUMAN.H11MO.0.A	0.00288295	#VALUE!	CTCF_MOUSE.H11MO.0.A	0.0130954	#VALUE!	CTCF,RAD21,ZNF143,CREB1,SP1,NRF1,TEAD4,YY1,EP300,POLR2AphosphoS5
pos_patterns.pattern_46	43	#VALUE!	#VALUE!	SP2_MA0516.1	1.66359e-06	#VALUE!	SP1_MA0079.3	1.82829e-06	#VALUE!	KLF9_HUMAN.H11MO.0.C	2.47469e-05	#VALUE!	ATF3,USF2,JUND,MYC,USF1,SP2,BACH1,NANOG,CHD2,CREB1
pos_patterns.pattern_47	42	#VALUE!	#VALUE!	POU2F3_POU_1	3.4875e-05	#VALUE!	POU5F1B_MA0792.1	3.4875e-05	#VALUE!	POU5F1P1_POU_1	3.4875e-05	#VALUE!	CHD7,SP1,TEAD4,N/A,N/A,N/A,N/A,N/A,N/A,N/A
pos_patterns.pattern_48	35	#VALUE!	#VALUE!	HLF_MOUSE.H11MO.0.C	0.826992	#VALUE!	CEBPA_MOUSE.H11MO.0.A	0.949723	#VALUE!	DBP_HUMAN.H11MO.0.B	0.949723	#VALUE!	CTCF,CEBPB,RAD21,ZNF143,TEAD4,MAX,N/A,N/A,N/A,N/A
pos_patterns.pattern_49	35	#VALUE!	#VALUE!	Sox3_MA0514.1	0.0620112	#VALUE!	ZIC2_MOUSE.H11MO.0.C	0.0620112	#VALUE!	ZIC3_HUMAN.H11MO.0.B	0.0642317	#VALUE!	NANOG,CHD7,POU5F1,RXRA,CEBPB,TCF12,HDAC2,CREB1,TBP,SIN3A
pos_patterns.pattern_50	35	#VALUE!	#VALUE!	MYC_MOUSE.H11MO.0.A	0.885761	#VALUE!	Hes1_MA1099.1	0.885761	#VALUE!	Ahr+Arnt_MA0006.1	0.885761	#VALUE!	BACH1,KDM4A,HDAC2,KDM1A,EZH2,POLR2A,POLR2AphosphoS5,MXI1,PHF8,CREB1
pos_patterns.pattern_51	28	#VALUE!	#VALUE!	SOX10_MA0442.2	0.322546	#VALUE!	SOX2_HUMAN.H11MO.0.A	0.361277	#VALUE!	Sox3_MA0514.1	0.361277	#VALUE!	NANOG,POU5F1,CHD7,TCF12,SP1,HDAC2,N/A,N/A,N/A,N/A
pos_patterns.pattern_52	20	#VALUE!	#VALUE!	TYY1_HUMAN.H11MO.0.A	0.127993	#VALUE!	PRDM9_MOUSE.H11MO.0.C	0.127993	#VALUE!	TYY1_MOUSE.H11MO.0.A	0.127993	#VALUE!	SIX5,JUN,RAD21,ATF3,JUND,CTCF,ATF2,CEBPB,EP300,TEAD4
neg_patterns.pattern_0	3215	#VALUE!	#VALUE!	FOXD2_forkhead_1	1	#VALUE!	HNF1A_MOUSE.H11MO.0.A	1	#VALUE!	FOXD3_forkhead_1	1	#VALUE!	BCL11A,POU5F1,CHD7,NANOG,CEBPB,SRF,RAD21,N/A,N/A,N/A
neg_patterns.pattern_1	1426	#VALUE!	#VALUE!	REST_MA0138.2	1	#VALUE!	REST_MOUSE.H11MO.0.A	1	#VALUE!	REST_HUMAN.H11MO.0.A	1	#VALUE!	POU5F1,BCL11A,CHD7,NANOG,MAFK,YY1,TEAD4,TCF12,JUN,ATF2
neg_patterns.pattern_2	1321	#VALUE!	#VALUE!	ZNF384_MA1125.1	0.500902	#VALUE!	ONECUT3_CUT_1	0.500902	#VALUE!	ONECUT3_MA0757.1	0.500902	#VALUE!	ZNF274,CHD7,POU5F1,BCL11A,JUN,RAD21,CTCF,SP1,EP300,ATF2
neg_patterns.pattern_3	324	#VALUE!	#VALUE!	ZNF384_MA1125.1	1	#VALUE!	Arid3b_MA0601.1	1	#VALUE!	FOXD2_forkhead_1	1	#VALUE!	CHD7,NANOG,CTCF,POU5F1,MAFK,CEBPB,RAD21,ZNF143,N/A,N/A
neg_patterns.pattern_4	310	#VALUE!	#VALUE!	ZNF384_MA1125.1	0.367191	#VALUE!	AIRE_HUMAN.H11MO.0.C	1	#VALUE!	AIRE_MOUSE.H11MO.0.C	1	#VALUE!	FOSL1,CHD7,JUN,MAFK,POU5F1,USF2,CTCF,N/A,N/A,N/A
neg_patterns.pattern_5	228	#VALUE!	#VALUE!	SP2_HUMAN.H11MO.0.A	0.000467083	#VALUE!	SP2_MOUSE.H11MO.0.B	0.000467083	#VALUE!	SP3_HUMAN.H11MO.0.B	0.000467083	#VALUE!	BACH1,ATF3,RXRA,SIX5,EGR1,ZNF143,TCF12,HDAC2,GTF2F1,USF1
neg_patterns.pattern_6	203	#VALUE!	#VALUE!	PO5F1_HUMAN.H11MO.0.A	4.18417e-06	#VALUE!	NANOG_HUMAN.H11MO.0.A	4.18417e-06	#VALUE!	POU2F3_POU_1	4.18417e-06	#VALUE!	TCF12,N/A,N/A,N/A,N/A,N/A,N/A,N/A,N/A,N/A
neg_patterns.pattern_7	151	#VALUE!	#VALUE!	POU3F2_POU_1	0.167737	#VALUE!	POU3F1_POU_2	0.167737	#VALUE!	LHX3_HUMAN.H11MO.0.C	0.167737	#VALUE!	JUN,MAFK,POU5F1,CHD7,NANOG,CTCF,YY1,EP300,RAD21,CREB1
neg_patterns.pattern_8	137	#VALUE!	#VALUE!	NFATC1_NFAT_1	1	#VALUE!	NFAC1_HUMAN.H11MO.0.B	1	#VALUE!	NKX61_HUMAN.H11MO.0.B	1	#VALUE!	CHD7,BCL11A,POU5F1,CEBPB,JUN,RAD21,CTCF,TEAD4,SP1,MAFK
neg_patterns.pattern_9	132	#VALUE!	#VALUE!	POU3F3_MA0788.1	0.713089	#VALUE!	POU3F3_POU_1	0.713089	#VALUE!	Arid3b_MA0601.1	0.713089	#VALUE!	POU5F1,N/A,N/A,N/A,N/A,N/A,N/A,N/A,N/A,N/A
neg_patterns.pattern_10	130	#VALUE!	#VALUE!	CTCFL_HUMAN.H11MO.0.A	1.28256e-08	#VALUE!	CTCF_MOUSE.H11MO.0.A	1.28256e-08	#VALUE!	CTCF_HUMAN.H11MO.0.A	3.303e-08	#VALUE!	RAD21,CTCF,SAP30,KDM5A,TEAD4,CTBP2,SRF,E2F6,BACH1,KDM4A
neg_patterns.pattern_11	121	#VALUE!	#VALUE!	SP2_MA0516.1	0.0905639	#VALUE!	CTCFL_MA1102.1	0.0905639	#VALUE!	SP3_HUMAN.H11MO.0.B	0.0905639	#VALUE!	SIX5,BRCA1,MAFK,BACH1,JUND,POLR2AphosphoS5,N/A,N/A,N/A,N/A
neg_patterns.pattern_12	119	#VALUE!	#VALUE!	SP1_HUMAN.H11MO.0.A	9.30811e-06	#VALUE!	SP1_MA0079.3	9.8341e-06	#VALUE!	SP3_HUMAN.H11MO.0.B	9.8341e-06	#VALUE!	BRCA1,EGR1,CTBP2,SP4,ATF2,CHD2,SP1,NANOG,KDM4A,CHD1
neg_patterns.pattern_13	113	#VALUE!	#VALUE!	POU3F3_POU_2	0.0236325	#VALUE!	POU3F1_POU_2	0.0326086	#VALUE!	NFATC1_NFAT_1	0.0364953	#VALUE!	SIX5,CEBPB,SP2,ATF3,SP1,NANOG,EP300,CHD2,CHD7,ZNF143
neg_patterns.pattern_14	110	#VALUE!	#VALUE!	CTCF_MA0139.1	0.344824	#VALUE!	CTCF_HUMAN.H11MO.0.A	0.944087	#VALUE!	CTCF_MOUSE.H11MO.0.A	0.944087	#VALUE!	RAD21,CTCF,MAFK,SRF,ZNF143,BACH1,TEAD4,SP4,CEBPB,ATF2
neg_patterns.pattern_15	106	#VALUE!	#VALUE!	HNF1A_MOUSE.H11MO.0.A	0.292492	#VALUE!	SRY_HMG_2	0.292492	#VALUE!	Arid3b_MA0601.1	0.292492	#VALUE!	CHD7,RAD21,CTCF,N/A,N/A,N/A,N/A,N/A,N/A,N/A
neg_patterns.pattern_16	105	#VALUE!	#VALUE!	ZIC3_HUMAN.H11MO.0.B	4.95665e-07	#VALUE!	ZIC3_MOUSE.H11MO.0.A	4.95665e-07	#VALUE!	ZIC2_MOUSE.H11MO.0.C	3.19241e-06	#VALUE!	BRCA1,KDM5A,CHD2,REST,EGR1,TEAD4,HDAC2,KDM4A,N/A,N/A
neg_patterns.pattern_17	104	#VALUE!	#VALUE!	SOX2_MOUSE.H11MO.0.A	6.42441e-08	#VALUE!	NANOG_MOUSE.H11MO.0.A	6.42441e-08	#VALUE!	PO5F1_MOUSE.H11MO.0.A	5.37231e-07	#VALUE!	TCF12,POU5F1,EZH2,N/A,N/A,N/A,N/A,N/A,N/A,N/A
neg_patterns.pattern_18	99	#VALUE!	#VALUE!	ONECUT3_CUT_1	0.0969859	#VALUE!	ONECUT3_MA0757.1	0.0969859	#VALUE!	FOXJ3_HUMAN.H11MO.0.A	0.0969859	#VALUE!	ATF2,CEBPB,CHD7,N/A,N/A,N/A,N/A,N/A,N/A,N/A
neg_patterns.pattern_19	92	#VALUE!	#VALUE!	NFATC1_NFAT_1	0.133991	#VALUE!	HNF1A_MOUSE.H11MO.0.A	0.133991	#VALUE!	HNF1A_HUMAN.H11MO.0.C	0.3625	#VALUE!	EP300,USF2,ATF3,USF1,CTCF,RAD21,REST,SP1,CHD7,TCF12
neg_patterns.pattern_20	83	#VALUE!	#VALUE!	REL_MA0101.1	1	#VALUE!	TEAD3_MA0808.1	1	#VALUE!	TEAD3_TEA_2	1	#VALUE!	POU5F1,BRCA1,NANOG,ZNF143,CREB1,RAD21,TCF12,ATF2,BCL11A,SP1
neg_patterns.pattern_21	63	#VALUE!	#VALUE!	CTCF_MA0139.1	0.231473	#VALUE!	CTCF_C2H2_1	0.231473	#VALUE!	CTCF_HUMAN.H11MO.0.A	0.231473	#VALUE!	RXRA,CTCF,ZNF143,BACH1,FOSL1,RAD21,RFX5,EGR1,MYC,YY1
neg_patterns.pattern_22	53	#VALUE!	#VALUE!	TEAD3_TEA_1	4.16931e-05	#VALUE!	TEAD1_TEA_2	0.000483853	#VALUE!	TEAD4_MOUSE.H11MO.0.A	0.0393795	#VALUE!	TEAD4,SRF,N/A,N/A,N/A,N/A,N/A,N/A,N/A,N/A
neg_patterns.pattern_23	38	#VALUE!	#VALUE!	NR5A2_HUMAN.H11MO.0.B	1	#VALUE!	NR5A2_MOUSE.H11MO.0.A	1	#VALUE!	STF1_HUMAN.H11MO.0.B	1	#VALUE!	MAX,USF1,YY1,MAFK,TCF12,CTCF,N/A,N/A,N/A,N/A
neg_patterns.pattern_24	37	#VALUE!	#VALUE!	NR3C1_MA0113.3	0.679468	#VALUE!	NR3C1_nuclearreceptor_1	0.679468	#VALUE!	NR3C2_MA0727.1	0.83477	#VALUE!	POU5F1,MXI1,YY1,MAX,E2F6,TBP,POLR2AphosphoS5,SP1,RAD21,CTCF
neg_patterns.pattern_25	28	#VALUE!	#VALUE!	Rfx1_MA0509.1	2.53576e-05	#VALUE!	RFX2_HUMAN.H11MO.0.A	2.60139e-05	#VALUE!	RFX2_MOUSE.H11MO.0.A	6.55503e-05	#VALUE!	E2F6,SIN3A,N/A,N/A,N/A,N/A,N/A,N/A,N/A,N/A
neg_patterns.pattern_26	26	#VALUE!	#VALUE!	CTCFL_HUMAN.H11MO.0.A	0.540725	#VALUE!	CTCFL_MA1102.1	0.540725	#VALUE!	CTCF_HUMAN.H11MO.0.A	0.540725	#VALUE!	BACH1,MXI1,MYC,ZNF143,E2F6,HDAC2,CHD2,GABPA,CTCF,YY1

### Sheet: H1-hESC-DNase-count
pattern	num_seqlets	modisco_cwm_fwd	modisco_cwm_rev	match0	qval0	match0_logo	match1	qval1	match1_logo	match2	qval2	match2_logo	Top 10 TFs from TF ChIP-seq enrichment analysis
pos_patterns.pattern_0	43236	#VALUE!	#VALUE!	CTCF_MA0139.1	1.61336e-18	#VALUE!	CTCF_HUMAN.H11MO.0.A	3.44315e-13	#VALUE!	CTCF_MOUSE.H11MO.0.A	1.68633e-12	#VALUE!	CTCF,RAD21,ZNF143,GABPA,YY1,CREB1,RXRA,ATF3,TEAD4,MYC
pos_patterns.pattern_1	16197	#VALUE!	#VALUE!	PO5F1_HUMAN.H11MO.0.A	6.69768e-09	#VALUE!	NANOG_HUMAN.H11MO.0.A	9.11141e-09	#VALUE!	PO5F1_MOUSE.H11MO.0.A	1.91466e-08	#VALUE!	POU5F1,BCL11A,NANOG,CHD7,ZNF274,EP300,SP1,TCF12,JUN,CEBPB
pos_patterns.pattern_2	15185	#VALUE!	#VALUE!	SP1_HUMAN.H11MO.0.A	3.89733e-07	#VALUE!	SP3_HUMAN.H11MO.0.B	4.7596e-07	#VALUE!	SP3_MOUSE.H11MO.0.B	4.7596e-07	#VALUE!	SP1,SP4,SP2,EGR1,CHD2,NRF1,BRCA1,USF2,EP300,USF1
pos_patterns.pattern_3	13730	#VALUE!	#VALUE!	ATF3_MOUSE.H11MO.0.A	0.00669276	#VALUE!	JUN_MOUSE.H11MO.0.A	0.00669276	#VALUE!	JUNB_HUMAN.H11MO.0.A	0.00669276	#VALUE!	MAFK,JUN,JUND,BACH1,FOSL1,ATF3,RFX5,USF1,CEBPB,TEAD4
pos_patterns.pattern_4	11703	#VALUE!	#VALUE!	TEAD1_HUMAN.H11MO.0.A	0.00278866	#VALUE!	TEAD4_HUMAN.H11MO.0.A	0.00278866	#VALUE!	TEAD4_MOUSE.H11MO.0.A	0.00278866	#VALUE!	TEAD4,JUN,BCL11A,JUND,SP1,EP300,CHD7,TCF12,NANOG,ATF2
pos_patterns.pattern_5	8394	#VALUE!	#VALUE!	NANOG_MOUSE.H11MO.0.A	4.60007e-12	#VALUE!	SOX2_MOUSE.H11MO.0.A	5.51806e-12	#VALUE!	PO5F1_MOUSE.H11MO.0.A	1.06737e-08	#VALUE!	POU5F1,BCL11A,NANOG,CHD7,EP300,TCF12,SP1,RXRA,CEBPB,JUN
pos_patterns.pattern_6	5439	#VALUE!	#VALUE!	NFYB_HUMAN.H11MO.0.A	0.000387513	#VALUE!	NFYB_MOUSE.H11MO.0.A	0.000387513	#VALUE!	NFYC_HUMAN.H11MO.0.A	0.000387513	#VALUE!	SP2,CHD2,RFX5,SP1,USF2,SP4,USF1,ATF3,CREB1,SIX5
pos_patterns.pattern_7	4339	#VALUE!	#VALUE!	ZIC3_HUMAN.H11MO.0.B	7.6481e-09	#VALUE!	ZIC3_MOUSE.H11MO.0.A	7.6481e-09	#VALUE!	ZIC2_MOUSE.H11MO.0.C	1.56659e-06	#VALUE!	BCL11A,NANOG,HDAC6,ZNF274,TCF12,POU5F1,RXRA,EP300,TEAD4,CHD7
pos_patterns.pattern_8	3167	#VALUE!	#VALUE!	ELK1_ETS_1	1.52476e-06	#VALUE!	ELK3_ETS_1	1.52476e-06	#VALUE!	ELK3_MA0759.1	1.52476e-06	#VALUE!	GABPA,SIRT6,SRF,SIX5,SP2,CREB1,EGR1,GTF2F1,KDM5A,ATF3
pos_patterns.pattern_9	2747	#VALUE!	#VALUE!	NRF1_MA0506.1	1.06385e-05	#VALUE!	NRF1_MOUSE.H11MO.0.A	5.3608e-05	#VALUE!	NRF1_NRF_1	5.3608e-05	#VALUE!	NRF1,ATF3,FOSL1,BRCA1,SP4,GTF2F1,MXI1,MYC,SIX5,HDAC6
pos_patterns.pattern_10	2221	#VALUE!	#VALUE!	TEAD1_TEA_2	9.95879e-11	#VALUE!	TEAD4_MOUSE.H11MO.0.A	2.20943e-07	#VALUE!	TEAD3_TEA_1	2.51871e-06	#VALUE!	TEAD4,JUN,BCL11A,ZNF274,SP1,EP300,TCF12,ATF2,NANOG,JUND
pos_patterns.pattern_11	1809	#VALUE!	#VALUE!	ZN143_MOUSE.H11MO.0.A	4.68037e-21	#VALUE!	ZN143_HUMAN.H11MO.0.A	3.23091e-19	#VALUE!	THA11_HUMAN.H11MO.0.B	9.24102e-17	#VALUE!	SIX5,ZNF143,ATF3,CREB1,CHD2,SRF,SP4,BRCA1,SIRT6,YY1
pos_patterns.pattern_12	1449	#VALUE!	#VALUE!	TEAD4_MOUSE.H11MO.0.A	1.51361e-11	#VALUE!	TEAD1_TEA_2	7.75419e-08	#VALUE!	TEAD4_HUMAN.H11MO.0.A	3.78104e-07	#VALUE!	TEAD4,BCL11A,EP300,SP1,JUN,NANOG,TCF12,RXRA,CHD7,ATF2
pos_patterns.pattern_13	1271	#VALUE!	#VALUE!	RFX3_MOUSE.H11MO.0.C	2.69536e-09	#VALUE!	RFX3_MA0798.1	1.0509e-08	#VALUE!	RFX3_RFX_1	1.0509e-08	#VALUE!	RFX5,MXI1,SIN3A,EP300,MAX,CREB1,SP1,SRF,SAP30,NANOG
pos_patterns.pattern_14	985	#VALUE!	#VALUE!	FOSB+JUNB_MA1136.1	4.76148e-05	#VALUE!	FOSB+JUN_MA1127.1	4.76148e-05	#VALUE!	Creb5.mouse_bZIP_1	4.76148e-05	#VALUE!	JUN,CREB1,BRCA1,ATF3,SRF,JUND,ATF2,RFX5,CEBPB,USF2
pos_patterns.pattern_15	966	#VALUE!	#VALUE!	REST_HUMAN.H11MO.0.A	1.88608e-15	#VALUE!	REST_MA0138.2	4.76635e-14	#VALUE!	REST_MOUSE.H11MO.0.A	6.79735e-13	#VALUE!	REST,ZNF143,SIN3A,SAP30,MXI1,HDAC2,GABPA,MAX,CREB1,HDAC6
pos_patterns.pattern_16	924	#VALUE!	#VALUE!	CTCFL_MOUSE.H11MO.0.A	0.0251284	#VALUE!	PRD16_MOUSE.H11MO.0.B	0.0251284	#VALUE!	CTCF_MOUSE.H11MO.0.A	0.0251284	#VALUE!	BCL11A,NANOG,POU5F1,CHD7,TEAD4,EP300,CEBPB,RXRA,TCF12,HDAC2
pos_patterns.pattern_17	452	#VALUE!	#VALUE!	ARNTL_bHLH_1	5.7488e-06	#VALUE!	BHLHE41_MA0636.1	3.78173e-05	#VALUE!	BHLHE41_bHLH_1	3.78173e-05	#VALUE!	USF2,ATF3,USF1,GTF2F1,SP4,MAX,FOSL1,SRF,CREB1,SIX5
pos_patterns.pattern_18	366	#VALUE!	#VALUE!	ZBTB33_MA0527.1	1.32523e-05	#VALUE!	KAISO_HUMAN.H11MO.0.A	2.06903e-05	#VALUE!	KAISO_MOUSE.H11MO.0.B	2.06903e-05	#VALUE!	BRCA1,REST,CHD2,MXI1,ATF2,KDM4A,GTF2F1,SIX5,SP4,TBP
pos_patterns.pattern_19	363	#VALUE!	#VALUE!	ZNF524_C2H2_2	1	#VALUE!	NaN	NaN		NaN	NaN		HDAC6,POU5F1,MAFK,CEBPB,ATF2,RXRA,TCF12,KDM1A,SP4,EGR1
pos_patterns.pattern_20	245	#VALUE!	#VALUE!	KLF5_MA0599.1	0.206036	#VALUE!	SP1_MA0079.3	0.206036	#VALUE!	KLF12_HUMAN.H11MO.0.C	0.206036	#VALUE!	SP2,GABPA,NRF1,RFX5,SRF,EGR1,BRCA1,EP300,SIX5,KDM5A
pos_patterns.pattern_21	238	#VALUE!	#VALUE!	JDP2_bZIP_2	1.9192e-05	#VALUE!	XBP1_bZIP_1	1.9192e-05	#VALUE!	Jdp2.mouse_bZIP_2	1.9192e-05	#VALUE!	JUN,ATF2,JUND,RFX5,HDAC6,CREB1,ATF3,MAFK,CEBPB,USF1
pos_patterns.pattern_22	145	#VALUE!	#VALUE!	FOXO3_MA0157.2	0.0172915	#VALUE!	FOXO3_forkhead_2	0.0172915	#VALUE!	FOXO1_forkhead_1	0.0172915	#VALUE!	BCL11A,RXRA,MAFK,YY1,SP1,BACH1,NANOG,EP300,TCF12,MAX
pos_patterns.pattern_23	143	#VALUE!	#VALUE!	SOX2_HUMAN.H11MO.0.A	1	#VALUE!	Sox2_MA0143.3	1	#VALUE!	TEAD4_MA0809.1	1	#VALUE!	BCL11A,CHD7,NANOG,JUN,SP1,SAP30,CEBPB,TEAD4,POU5F1,CTBP2
pos_patterns.pattern_24	127	#VALUE!	#VALUE!	ETV6_ETS_1	6.02151e-05	#VALUE!	Gabpa_MA0062.2	0.0581737	#VALUE!	ELK4_MA0076.2	0.0581737	#VALUE!	GABPA,SIRT6,SRF,GTF2F1,EGR1,MYC,SIX5,CHD2,KDM5A,TBP
pos_patterns.pattern_25	124	#VALUE!	#VALUE!	SOX10_HMG_5	1	#VALUE!	SOX8_HMG_5	1	#VALUE!	NFE2_MOUSE.H11MO.0.A	1	#VALUE!	POU5F1,NANOG,CEBPB,POLR2A,N/A,N/A,N/A,N/A,N/A,N/A
pos_patterns.pattern_26	79	#VALUE!	#VALUE!	GABPA_HUMAN.H11MO.0.A	1.36961e-06	#VALUE!	GABPA_MOUSE.H11MO.0.A	3.76036e-06	#VALUE!	FLI1_MOUSE.H11MO.0.A	4.03361e-06	#VALUE!	GABPA,EGR1,KDM5A,SAP30,CTCF,ZNF143,SP2,GTF2F1,SP4,SIN3A
pos_patterns.pattern_27	79	#VALUE!	#VALUE!	ATF1_HUMAN.H11MO.0.B	0.0357394	#VALUE!	CREB1_HUMAN.H11MO.0.A	0.0369072	#VALUE!	CREB1_MOUSE.H11MO.0.A	0.0369072	#VALUE!	JUN,GABPA,CREB1,ATF3,SRF,BRCA1,JUND,CEBPB,RFX5,ATF2
pos_patterns.pattern_28	74	#VALUE!	#VALUE!	RELB_MA1117.1	0.152668	#VALUE!	SMAD3_HUMAN.H11MO.0.B	0.152668	#VALUE!	SMAD3_MOUSE.H11MO.0.B	0.152668	#VALUE!	CTCF,ZNF143,RAD21,TEAD4,YY1,USF1,SP4,GABPA,SRF,MYC
pos_patterns.pattern_29	70	#VALUE!	#VALUE!	SP1_MA0079.3	0.00477984	#VALUE!	SP1_C2H2_1	0.0148603	#VALUE!	KLF5_MA0599.1	0.0148603	#VALUE!	ZNF274,TEAD4,RXRA,EP300,BCL11A,JUN,SIX5,NANOG,SP1,POU5F1
pos_patterns.pattern_30	40	#VALUE!	#VALUE!	TEAD4_HUMAN.H11MO.0.A	0.0899973	#VALUE!	TEAD4_MOUSE.H11MO.0.A	0.0899973	#VALUE!	ZNF24_MA1124.1	0.0899973	#VALUE!	BCL11A,TEAD4,SRF,SP1,POU5F1,MAFK,TCF12,REST,ATF2,HDAC2
pos_patterns.pattern_31	27	#VALUE!	#VALUE!	STA5B_HUMAN.H11MO.0.A	0.541426	#VALUE!	STA5B_MOUSE.H11MO.0.A	0.541426	#VALUE!	NANOG_MOUSE.H11MO.0.A	0.602968	#VALUE!	RXRA,TCF12,SP1,NANOG,CEBPB,EP300,POU5F1,POLR2A,N/A,N/A
pos_patterns.pattern_32	25	#VALUE!	#VALUE!	NANOG_MOUSE.H11MO.0.A	0.00197555	#VALUE!	SOX2_MOUSE.H11MO.0.A	0.00197555	#VALUE!	NANOG_HUMAN.H11MO.0.A	0.0131969	#VALUE!	BCL11A,CHD7,CTBP2,CEBPB,POU5F1,NANOG,REST,EP300,SP1,TEAD4
pos_patterns.pattern_33	24	#VALUE!	#VALUE!	PO3F1_HUMAN.H11MO.0.C	0.0213924	#VALUE!	PO5F1_MOUSE.H11MO.0.A	0.274457	#VALUE!	POU2F2_POU_2	0.274457	#VALUE!	CHD7,POU5F1,TEAD4,N/A,N/A,N/A,N/A,N/A,N/A,N/A
pos_patterns.pattern_34	20	#VALUE!	#VALUE!	NR1H3_HUMAN.H11MO.0.B	0.88745	#VALUE!	ZIC3_HUMAN.H11MO.0.B	0.88745	#VALUE!	ZIC3_MOUSE.H11MO.0.A	0.88745	#VALUE!	RFX5,CTCF,ZNF143,USF1,RAD21,CREB1,TEAD4,HDAC2,N/A,N/A

### Sheet: H1-hESC-DNase-profile
pattern	num_seqlets	modisco_cwm_fwd	modisco_cwm_rev	match0	qval0	match0_logo	match1	qval1	match1_logo	match2	qval2	match2_logo	Top 10 TFs from TF ChIP-seq enrichment analysis
pos_patterns.pattern_0	47968	#VALUE!	#VALUE!	CTCF_MA0139.1	3.33947e-17	#VALUE!	CTCF_HUMAN.H11MO.0.A	7.92762e-13	#VALUE!	CTCF_MOUSE.H11MO.0.A	6.51293e-12	#VALUE!	CTCF,RAD21,ZNF143,GABPA,YY1,CREB1,RXRA,ATF3,TEAD4,MYC
pos_patterns.pattern_1	26836	#VALUE!	#VALUE!	SP1_MOUSE.H11MO.0.A	2.81067e-05	#VALUE!	SP1_MA0079.3	2.81067e-05	#VALUE!	SP3_HUMAN.H11MO.0.B	2.81067e-05	#VALUE!	SP1,SP4,EGR1,SP2,NRF1,CHD2,FOSL1,USF2,EP300,SRF
pos_patterns.pattern_2	18127	#VALUE!	#VALUE!	ZIC3_HUMAN.H11MO.0.B	1.61749e-08	#VALUE!	ZIC3_MOUSE.H11MO.0.A	1.61749e-08	#VALUE!	ZIC2_MOUSE.H11MO.0.C	4.51629e-08	#VALUE!	BCL11A,NANOG,POU5F1,TCF12,CHD7,RXRA,TEAD4,EP300,HDAC6,JUN
pos_patterns.pattern_3	16890	#VALUE!	#VALUE!	TEAD4_MOUSE.H11MO.0.A	0.00218299	#VALUE!	TEAD4_HUMAN.H11MO.0.A	0.00557507	#VALUE!	TEAD3_MA0808.1	0.00557507	#VALUE!	TEAD4,JUN,BCL11A,CHD7,SP1,ZNF274,EP300,JUND,TCF12,POU5F1
pos_patterns.pattern_4	16441	#VALUE!	#VALUE!	PO5F1_HUMAN.H11MO.0.A	1.05428e-12	#VALUE!	NANOG_HUMAN.H11MO.0.A	3.62123e-12	#VALUE!	PO5F1_MOUSE.H11MO.0.A	1.03674e-11	#VALUE!	POU5F1,BCL11A,NANOG,CHD7,ZNF274,EP300,SP1,TCF12,JUN,CEBPB
pos_patterns.pattern_5	14595	#VALUE!	#VALUE!	ATF3_MOUSE.H11MO.0.A	0.00113844	#VALUE!	FOS_HUMAN.H11MO.0.A	0.00113844	#VALUE!	JUN_MOUSE.H11MO.0.A	0.00113844	#VALUE!	MAFK,JUN,JUND,BACH1,ATF3,FOSL1,USF1,BCL11A,RFX5,CEBPB
pos_patterns.pattern_6	9176	#VALUE!	#VALUE!	NFYB_HUMAN.H11MO.0.A	0.000259051	#VALUE!	NFYB_MOUSE.H11MO.0.A	0.000259051	#VALUE!	NFYC_HUMAN.H11MO.0.A	0.000259051	#VALUE!	SP2,CHD2,RFX5,SP1,USF2,ATF3,SP4,USF1,CREB1,SIX5
pos_patterns.pattern_7	8405	#VALUE!	#VALUE!	SOX3_HUMAN.H11MO.0.B	0.00038814	#VALUE!	SOX3_MOUSE.H11MO.0.C	0.00038814	#VALUE!	Sox2_MA0143.3	0.00125317	#VALUE!	BCL11A,NANOG,CHD7,POU5F1,EP300,TCF12,SP1,JUN,TEAD4,RXRA
pos_patterns.pattern_8	7001	#VALUE!	#VALUE!	NANOG_MOUSE.H11MO.0.A	3.58481e-13	#VALUE!	SOX2_MOUSE.H11MO.0.A	4.5036e-12	#VALUE!	NANOG_HUMAN.H11MO.0.A	7.79122e-11	#VALUE!	POU5F1,BCL11A,NANOG,CHD7,EP300,TCF12,SP1,JUN,CEBPB,RXRA
pos_patterns.pattern_9	5674	#VALUE!	#VALUE!	ELF1_HUMAN.H11MO.0.A	2.51843e-05	#VALUE!	ELK1_MOUSE.H11MO.0.B	2.51843e-05	#VALUE!	ETV1_HUMAN.H11MO.0.A	2.51843e-05	#VALUE!	GABPA,SIRT6,SIX5,SRF,GTF2F1,SP2,EGR1,KDM5A,CREB1,ATF3
pos_patterns.pattern_10	3682	#VALUE!	#VALUE!	NRF1_MA0506.1	3.60731e-06	#VALUE!	NRF1_HUMAN.H11MO.0.A	7.68175e-05	#VALUE!	NRF1_MOUSE.H11MO.0.A	7.68175e-05	#VALUE!	NRF1,FOSL1,ATF3,HDAC6,BRCA1,SP4,SIX5,MYC,GTF2F1,MXI1
pos_patterns.pattern_11	3036	#VALUE!	#VALUE!	TEAD1_TEA_2	7.85839e-10	#VALUE!	TEAD4_MOUSE.H11MO.0.A	8.53822e-09	#VALUE!	TEAD4_HUMAN.H11MO.0.A	5.56191e-06	#VALUE!	TEAD4,BCL11A,JUN,SP1,EP300,TCF12,CHD7,NANOG,ATF2,RXRA
pos_patterns.pattern_12	1991	#VALUE!	#VALUE!	ZN143_MOUSE.H11MO.0.A	3.22226e-20	#VALUE!	ZN143_HUMAN.H11MO.0.A	9.47384e-19	#VALUE!	THA11_HUMAN.H11MO.0.B	7.44001e-17	#VALUE!	SIX5,ZNF143,ATF3,CREB1,CHD2,SRF,SP4,YY1,BRCA1,GABPA
pos_patterns.pattern_13	1915	#VALUE!	#VALUE!	Rfx1_MA0509.1	7.18469e-09	#VALUE!	RFX2_MOUSE.H11MO.0.A	7.18469e-09	#VALUE!	RFX3_MOUSE.H11MO.0.C	7.18469e-09	#VALUE!	RFX5,MXI1,SIN3A,EP300,MAX,SRF,CREB1,SP1,SAP30,JUN
pos_patterns.pattern_14	1816	#VALUE!	#VALUE!	FOSB+JUN_MA1127.1	2.98767e-05	#VALUE!	FOSL2+JUND_MA1145.1	2.98767e-05	#VALUE!	FOSB+JUNB_MA1136.1	7.95722e-05	#VALUE!	CREB1,JUN,ATF3,SRF,BRCA1,ATF2,JUND,RFX5,CEBPB,USF2
pos_patterns.pattern_15	1483	#VALUE!	#VALUE!	CTCF_MA0139.1	0.732683	#VALUE!	MYBA_MOUSE.H11MO.0.C	0.732683	#VALUE!	CTCF_HUMAN.H11MO.0.A	0.732683	#VALUE!	CTCF,ZNF143,RAD21,TEAD4,CREB1,ATF3,YY1,GABPA,RXRA,CEBPB
pos_patterns.pattern_16	1268	#VALUE!	#VALUE!	MAFF_bZIP_1	0.358755	#VALUE!	MAFK_MA0496.2	0.358755	#VALUE!	MAFK_bZIP_4	0.358755	#VALUE!	HDAC6,MAFK,RFX5,ZNF143,MXI1,CEBPB,CHD7,SRF,NANOG,ATF3
pos_patterns.pattern_17	1114	#VALUE!	#VALUE!	MITF_HUMAN.H11MO.0.A	8.4481e-05	#VALUE!	TFE3_bHLH_1	8.4481e-05	#VALUE!	USF1_HUMAN.H11MO.0.A	8.4481e-05	#VALUE!	USF2,USF1,ATF3,GTF2F1,SP4,MAX,SIX5,MXI1,MYC,E2F6
pos_patterns.pattern_18	1093	#VALUE!	#VALUE!	REST_MA0138.2	1.10354e-14	#VALUE!	REST_HUMAN.H11MO.0.A	1.44016e-12	#VALUE!	REST_MOUSE.H11MO.0.A	1.44016e-12	#VALUE!	REST,ZNF143,SIN3A,SAP30,MXI1,HDAC2,GABPA,MAX,CREB1,RXRA
pos_patterns.pattern_19	931	#VALUE!	#VALUE!	JDP2_bZIP_2	7.35863e-06	#VALUE!	XBP1_bZIP_1	7.35863e-06	#VALUE!	Jdp2.mouse_bZIP_2	7.35863e-06	#VALUE!	JUN,ATF2,JUND,CREB1,ATF3,RFX5,CEBPB,SRF,MAFK,USF1
pos_patterns.pattern_20	843	#VALUE!	#VALUE!	NANOG_MOUSE.H11MO.0.A	0.0339122	#VALUE!	PO5F1_MOUSE.H11MO.0.A	0.0339122	#VALUE!	Pou5f1+Sox2_MA0142.1	0.0339122	#VALUE!	BCL11A,POU5F1,CHD7,HDAC6,NANOG,EP300,SRF,TCF12,TEAD4,SP1
pos_patterns.pattern_21	720	#VALUE!	#VALUE!	ZIC3_HUMAN.H11MO.0.B	0.001595	#VALUE!	ZIC3_MOUSE.H11MO.0.A	0.001595	#VALUE!	ZIC2_MOUSE.H11MO.0.C	0.001595	#VALUE!	BCL11A,NANOG,ZNF274,EP300,POU5F1,RXRA,TCF12,CHD7,TEAD4,ATF2
pos_patterns.pattern_22	572	#VALUE!	#VALUE!	REL_MA0101.1	0.145398	#VALUE!	BCL6B_C2H2_1	0.145398	#VALUE!	BCL6B_MA0731.1	0.145398	#VALUE!	TEAD4,JUN,REST,SP1,EP300,BACH1,RXRA,TCF12,ATF2,HDAC2
pos_patterns.pattern_23	420	#VALUE!	#VALUE!	FOXO3_MA0157.2	0.0226204	#VALUE!	FOXO3_forkhead_2	0.0226204	#VALUE!	FOXJ2_forkhead_2	0.0226204	#VALUE!	SP1,BCL11A,YY1,MAFK,NANOG,TCF12,EP300,RXRA,BACH1,SP2
pos_patterns.pattern_24	419	#VALUE!	#VALUE!	ZBTB33_MA0527.1	2.37668e-06	#VALUE!	KAISO_HUMAN.H11MO.0.A	1.50728e-05	#VALUE!	KAISO_MOUSE.H11MO.0.B	1.50728e-05	#VALUE!	BRCA1,REST,CHD2,MXI1,ATF2,KDM4A,GTF2F1,SIX5,SP4,BACH1
pos_patterns.pattern_25	398	#VALUE!	#VALUE!	CTCF_MA0139.1	0.124935	#VALUE!	CTCF_MOUSE.H11MO.0.A	0.124935	#VALUE!	CTCF_HUMAN.H11MO.0.A	0.124935	#VALUE!	CTCF,ZNF143,RAD21,ATF3,YY1,RXRA,TEAD4,CEBPB,GABPA,CREB1
pos_patterns.pattern_26	322	#VALUE!	#VALUE!	ZNF524_C2H2_2	1	#VALUE!	NaN	NaN		NaN	NaN		HDAC6,MAFK,POU5F1,CEBPB,ATF2,TCF12,SP4,RXRA,KDM1A,BRCA1
pos_patterns.pattern_27	260	#VALUE!	#VALUE!	CTCF_MA0139.1	0.0300574	#VALUE!	CTCF_HUMAN.H11MO.0.A	0.0300574	#VALUE!	CTCFL_HUMAN.H11MO.0.A	0.0390039	#VALUE!	ZNF274,HDAC6,CTCF,RAD21,POU5F1,ZNF143,RXRA,BCL11A,MAFK,NRF1
pos_patterns.pattern_28	244	#VALUE!	#VALUE!	E2F4_MOUSE.H11MO.0.A	0.39817	#VALUE!	KLF5_MA0599.1	0.39817	#VALUE!	SP1_MA0079.3	0.39817	#VALUE!	SP2,GABPA,BRCA1,RFX5,SRF,SIX5,NRF1,CHD2,RXRA,CREB1
pos_patterns.pattern_29	184	#VALUE!	#VALUE!	ETV6_ETS_1	1.51198e-09	#VALUE!	GABPA_MOUSE.H11MO.0.A	0.0035329	#VALUE!	GABPA_HUMAN.H11MO.0.A	0.00490122	#VALUE!	GABPA,SIX5,SRF,GTF2F1,EGR1,CREB1,MYC,ATF3,MXI1,TAF1
pos_patterns.pattern_30	153	#VALUE!	#VALUE!	Pou5f1+Sox2_MA0142.1	0.00580352	#VALUE!	PO5F1_HUMAN.H11MO.0.A	0.00580352	#VALUE!	PO5F1_MOUSE.H11MO.0.A	0.00580352	#VALUE!	MAFK,SP2,JUN,GTF2F1,KDM5A,EGR1,SRF,TEAD4,SP1,TBP
pos_patterns.pattern_31	153	#VALUE!	#VALUE!	GABPA_HUMAN.H11MO.0.A	0.000703805	#VALUE!	ETV6_ETS_1	0.000703805	#VALUE!	GABPA_MOUSE.H11MO.0.A	0.000703805	#VALUE!	GABPA,EGR1,SP4,GTF2F1,MYC,KDM5A,CHD2,SRF,SIN3A,MXI1
pos_patterns.pattern_32	146	#VALUE!	#VALUE!	TFAP2B_MA0813.1	0.56237	#VALUE!	TFAP2B_TFAP_3	0.56237	#VALUE!	ZEB1_MA0103.3	0.56237	#VALUE!	RAD21,CTCF,ZNF143,FOSL1,CEBPB,YY1,CREB1,JUN,TEAD4,EP300
pos_patterns.pattern_33	122	#VALUE!	#VALUE!	FOSL1_HUMAN.H11MO.0.A	0.00758618	#VALUE!	FOSL1_MOUSE.H11MO.0.A	0.00758618	#VALUE!	JUNB_MA0490.1	0.00758618	#VALUE!	MAFK,JUN,FOSL1,JUND,BACH1,ATF2,ATF3,SRF,ZNF143,USF2
pos_patterns.pattern_34	114	#VALUE!	#VALUE!	ZNF713_C2H2_1	1	#VALUE!	TBX20_TBX_3	1	#VALUE!	TFAP2B_MA0813.1	1	#VALUE!	NANOG,POU5F1,TEAD4,BCL11A,CHD7,SP1,CTBP2,TCF12,N/A,N/A
pos_patterns.pattern_35	82	#VALUE!	#VALUE!	Egr1.mouse_C2H2_1	0.649798	#VALUE!	KLF9_HUMAN.H11MO.0.C	0.649798	#VALUE!	SP1_C2H2_1	0.649798	#VALUE!	SP1,EGR1,NANOG,TCF12,ATF2,YY1,HDAC2,JUND,TAF1,N/A
pos_patterns.pattern_36	70	#VALUE!	#VALUE!	FLI1_MOUSE.H11MO.0.A	0.00576351	#VALUE!	KLF1_HUMAN.H11MO.0.A	0.00576351	#VALUE!	KLF6_HUMAN.H11MO.0.A	0.00576351	#VALUE!	EGR1,GABPA,CTBP2,BCL11A,TBP,TEAD4,EP300,MXI1,KDM4A,SP1
pos_patterns.pattern_37	70	#VALUE!	#VALUE!	SOX2_MOUSE.H11MO.0.A	0.0353189	#VALUE!	PO5F1_MOUSE.H11MO.0.A	0.0353189	#VALUE!	NANOG_HUMAN.H11MO.0.A	0.0353189	#VALUE!	JUN,BCL11A,POU5F1,NANOG,ATF3,SIX5,EP300,SP1,CTBP2,MYC
pos_patterns.pattern_38	67	#VALUE!	#VALUE!	Nr2e3_MA0164.1	1	#VALUE!	NaN	NaN		NaN	NaN		CEBPB,MYC,CREB1,BACH1,USF1,EGR1,MAX,JUND,RAD21,N/A
pos_patterns.pattern_39	57	#VALUE!	#VALUE!	NANOG_MOUSE.H11MO.0.A	0.0128855	#VALUE!	SOX2_MOUSE.H11MO.0.A	0.0128855	#VALUE!	SOX15_MA1152.1	0.0128855	#VALUE!	CHD7,BCL11A,POU5F1,JUN,MAFK,CTBP2,NANOG,CEBPB,ATF2,BACH1
pos_patterns.pattern_40	41	#VALUE!	#VALUE!	SIX1_MA1118.1	0.000665976	#VALUE!	SIX4_MOUSE.H11MO.0.C	0.00100893	#VALUE!	SIX1_HUMAN.H11MO.0.A	0.00100893	#VALUE!	SIX5,SAP30,MYC,SP1,CHD7,SIN3A,REST,USF2,CEBPB,NRF1
pos_patterns.pattern_41	36	#VALUE!	#VALUE!	CTCFL_MOUSE.H11MO.0.A	0.400614	#VALUE!	ZIC3_HUMAN.H11MO.0.B	0.400614	#VALUE!	ZIC3_MOUSE.H11MO.0.A	0.400614	#VALUE!	FOSL1,CTCF,ZNF143,RAD21,ATF3,POU5F1,BACH1,EP300,RFX5,YY1
pos_patterns.pattern_42	33	#VALUE!	#VALUE!	KLF5_MA0599.1	0.064789	#VALUE!	KLF12_HUMAN.H11MO.0.C	0.064789	#VALUE!	SP4_HUMAN.H11MO.0.A	0.064789	#VALUE!	MXI1,SP2,NANOG,POU5F1,TCF12,CREB1,PHF8,HDAC2,KDM4A,N/A
pos_patterns.pattern_43	31	#VALUE!	#VALUE!	Sox2_MA0143.3	0.0059516	#VALUE!	Sox3_MA0514.1	0.0059516	#VALUE!	SOX2_MOUSE.H11MO.0.A	0.0059516	#VALUE!	RXRA,SRF,CHD7,SP2,JUN,EP300,NANOG,YY1,GABPA,SP1
pos_patterns.pattern_44	31	#VALUE!	#VALUE!	FOS_HUMAN.H11MO.0.A	0.215603	#VALUE!	NANOG_MOUSE.H11MO.0.A	0.215603	#VALUE!	JUNB_MOUSE.H11MO.0.A	0.215603	#VALUE!	MAFK,CEBPB,REST,JUND,USF1,SP2,BACH1,TAF1,ATF3,SP1
pos_patterns.pattern_45	24	#VALUE!	#VALUE!	ZN322_HUMAN.H11MO.0.B	1	#VALUE!	ZN322_MOUSE.H11MO.0.B	1	#VALUE!	MTF1_C2H2_1	1	#VALUE!	MAFK,POU5F1,CEBPB,SIN3A,ATF2,GTF2F1,KDM1A,EGR1,TEAD4,USF1
pos_patterns.pattern_46	23	#VALUE!	#VALUE!	FOS_HUMAN.H11MO.0.A	0.0562819	#VALUE!	PKNX1_HUMAN.H11MO.0.B	0.0562819	#VALUE!	PKNX1_MOUSE.H11MO.0.A	0.0562819	#VALUE!	CHD7,NANOG,YY1,CTBP2,TBP,JUND,N/A,N/A,N/A,N/A
pos_patterns.pattern_47	22	#VALUE!	#VALUE!	CTCF_HUMAN.H11MO.0.A	0.0141631	#VALUE!	CTCF_MOUSE.H11MO.0.A	0.0141631	#VALUE!	CTCF_MA0139.1	0.0141631	#VALUE!	CTCF,RAD21,ZNF143,NRF1,MYC,REST,CTBP2,HDAC2,CREB1,SP1
pos_patterns.pattern_48	21	#VALUE!	#VALUE!	BCL6B_C2H2_1	0.00500732	#VALUE!	BCL6B_MA0731.1	0.00500732	#VALUE!	BCL6_MOUSE.H11MO.0.A	0.0257392	#VALUE!	TEAD4,YY1,ZNF143,N/A,N/A,N/A,N/A,N/A,N/A,N/A
pos_patterns.pattern_49	20	#VALUE!	#VALUE!	TEAD2_MA1121.1	0.00975346	#VALUE!	TEAD1_HUMAN.H11MO.0.A	0.0446483	#VALUE!	TEAD1_MOUSE.H11MO.0.A	0.0638602	#VALUE!	POU5F1,TEAD4,NANOG,N/A,N/A,N/A,N/A,N/A,N/A,N/A
neg_patterns.pattern_0	966	#VALUE!	#VALUE!	FOXD2_forkhead_1	0.187357	#VALUE!	Arid3b_MA0601.1	0.312367	#VALUE!	FOXD3_forkhead_1	0.483479	#VALUE!	BCL11A,POU5F1,CHD7,CEBPB,NANOG,JUN,N/A,N/A,N/A,N/A
neg_patterns.pattern_1	403	#VALUE!	#VALUE!	HIC1_HUMAN.H11MO.0.C	0.929488	#VALUE!	HIC1_MOUSE.H11MO.0.C	0.929488	#VALUE!	NFKB2_HUMAN.H11MO.0.B	0.929488	#VALUE!	RFX5,FOSL1,GABPA,BACH1,RXRA,MXI1,SP2,SIN3A,SIX5,EP300
neg_patterns.pattern_2	350	#VALUE!	#VALUE!	Foxg1.mouse_forkhead_1	1	#VALUE!	HIC2_C2H2_1	1	#VALUE!	HIC2_MA0738.1	1	#VALUE!	BRCA1,CHD2,MXI1,YY1,RXRA,USF1,MAX,POU5F1,SP2,USF2
neg_patterns.pattern_3	299	#VALUE!	#VALUE!	LHX3_HUMAN.H11MO.0.C	1	#VALUE!	ZNF384_MA1125.1	1	#VALUE!	FOXD2_forkhead_1	1	#VALUE!	SP2,FOSL1,CEBPB,RAD21,CTCF,N/A,N/A,N/A,N/A,N/A
neg_patterns.pattern_4	261	#VALUE!	#VALUE!	ZNF384_MA1125.1	0.110724	#VALUE!	HOXA10_MA0899.1	0.110724	#VALUE!	HOXA10_homeodomain_2	0.110724	#VALUE!	ZNF143,CTCF,N/A,N/A,N/A,N/A,N/A,N/A,N/A,N/A
neg_patterns.pattern_5	244	#VALUE!	#VALUE!	ZNF384_MA1125.1	0.00120948	#VALUE!	CPEB1_RRM_1	0.538568	#VALUE!	ONECUT3_CUT_1	0.538568	#VALUE!	CHD7,POU5F1,NRF1,JUN,CEBPB,BACH1,ZNF143,RAD21,CTCF,N/A
neg_patterns.pattern_6	219	#VALUE!	#VALUE!	SP1_HUMAN.H11MO.0.A	3.4405e-06	#VALUE!	KLF12_HUMAN.H11MO.0.C	2.92152e-05	#VALUE!	SP3_HUMAN.H11MO.0.B	2.92152e-05	#VALUE!	RXRA,ATF3,MYC,KDM5A,CHD1,SP4,SP2,SRF,EP300,FOSL1
neg_patterns.pattern_7	157	#VALUE!	#VALUE!	CTCF_MA0139.1	2.79757e-05	#VALUE!	CTCF_HUMAN.H11MO.0.A	2.79757e-05	#VALUE!	CTCF_MOUSE.H11MO.0.A	5.15675e-05	#VALUE!	RAD21,CTCF,ZNF143,RFX5,ATF3,ATF2,BACH1,REST,MAFK,POU5F1
neg_patterns.pattern_8	137	#VALUE!	#VALUE!	EGR2_C2H2_1	0.41403	#VALUE!	EGR2_MA0472.2	0.41403	#VALUE!	MYC_MOUSE.H11MO.0.A	0.41403	#VALUE!	BACH1,BRCA1,NRF1,GABPA,HDAC2,EGR1,SRF,USF2,CHD2,RXRA
neg_patterns.pattern_9	135	#VALUE!	#VALUE!	ZNF384_MA1125.1	0.930264	#VALUE!	Arid3b_MA0601.1	1	#VALUE!	LHX3_HUMAN.H11MO.0.C	1	#VALUE!	SP2,NANOG,MAFK,CHD2,KDM1A,N/A,N/A,N/A,N/A,N/A
neg_patterns.pattern_10	133	#VALUE!	#VALUE!	SP2_HUMAN.H11MO.0.A	0.00448981	#VALUE!	SP2_MOUSE.H11MO.0.B	0.00448981	#VALUE!	SP3_HUMAN.H11MO.0.B	0.00448981	#VALUE!	CHD1,BRCA1,KDM5A,NRF1,FOSL1,ATF3,CHD2,RXRA,ATF2,JUN
neg_patterns.pattern_11	128	#VALUE!	#VALUE!	CTCF_MOUSE.H11MO.0.A	0.0159423	#VALUE!	CTCF_HUMAN.H11MO.0.A	0.0237982	#VALUE!	CTCF_MA0139.1	0.213229	#VALUE!	BACH1,JUN,USF2,CTCF,EGR1,MYC,ATF3,ZNF143,RXRA,RAD21
neg_patterns.pattern_12	120	#VALUE!	#VALUE!	SP2_HUMAN.H11MO.0.A	9.24106e-07	#VALUE!	SP2_MOUSE.H11MO.0.B	9.24106e-07	#VALUE!	SP1_HUMAN.H11MO.0.A	3.18916e-06	#VALUE!	SRF,FOSL1,USF2,ATF3,RXRA,GABPA,BACH1,SP4,MYC,CTBP2
neg_patterns.pattern_13	102	#VALUE!	#VALUE!	CTCF_MOUSE.H11MO.0.A	5.87455e-12	#VALUE!	CTCFL_HUMAN.H11MO.0.A	5.87455e-12	#VALUE!	CTCFL_MOUSE.H11MO.0.A	1.88491e-10	#VALUE!	CTCF,RAD21,NRF1,KDM5A,SRF,CHD1,ZNF143,HDAC2,SIX5,YY1
neg_patterns.pattern_14	90	#VALUE!	#VALUE!	PO5F1_MOUSE.H11MO.0.A	7.87535e-14	#VALUE!	NANOG_HUMAN.H11MO.0.A	3.61816e-12	#VALUE!	PO5F1_HUMAN.H11MO.0.A	1.03854e-11	#VALUE!	BCL11A,POU5F1,CHD7,CHD1,ATF2,N/A,N/A,N/A,N/A,N/A
neg_patterns.pattern_15	74	#VALUE!	#VALUE!	JDP2_bZIP_1	0.000430178	#VALUE!	BATF+JUN_MA0462.1	0.000430178	#VALUE!	FOSL1_MA0477.1	0.000430178	#VALUE!	MAFK,SP2,BACH1,JUND,JUN,BRCA1,ATF3,KDM1A,USF2,SAP30
neg_patterns.pattern_16	51	#VALUE!	#VALUE!	CTCF_C2H2_1	0.514245	#VALUE!	CTCF_MA0139.1	0.514245	#VALUE!	ASCL1_MA1100.1	0.514245	#VALUE!	SIX5,JUN,NRF1,ZNF143,MXI1,SP2,CREB1,CTCF,MYC,MAX
neg_patterns.pattern_17	47	#VALUE!	#VALUE!	POU3F3_MA0788.1	0.673438	#VALUE!	POU3F3_POU_1	0.673438	#VALUE!	ONECUT2_CUT_1	0.673438	#VALUE!	ZNF143,RAD21,N/A,N/A,N/A,N/A,N/A,N/A,N/A,N/A
neg_patterns.pattern_18	44	#VALUE!	#VALUE!	NFAT5_MA0606.1	0.511807	#VALUE!	NFATC3_MA0625.1	0.511807	#VALUE!	NFATC1_MA0624.1	0.511807	#VALUE!	POU5F1,MAFK,SAP30,JUND,PHF8,USF1,SIN3A,N/A,N/A,N/A
neg_patterns.pattern_19	36	#VALUE!	#VALUE!	STAT3_MOUSE.H11MO.0.A	0.105842	#VALUE!	STAT3_HUMAN.H11MO.0.A	0.105842	#VALUE!	FEV_HUMAN.H11MO.0.B	0.165284	#VALUE!	SIRT6,SIX5,GABPA,SP2,SRF,USF2,ATF2,SAP30,MXI1,USF1
neg_patterns.pattern_20	35	#VALUE!	#VALUE!	CTCF_MA0139.1	0.00056406	#VALUE!	CTCF_HUMAN.H11MO.0.A	0.0111663	#VALUE!	CTCF_MOUSE.H11MO.0.A	0.0111663	#VALUE!	CTCF,CEBPB,ZNF143,CHD7,USF2,MYC,RAD21,TEAD4,ATF3,TCF12
neg_patterns.pattern_21	29	#VALUE!	#VALUE!	E2F2_HUMAN.H11MO.0.B	0.762585	#VALUE!	E2F2_MOUSE.H11MO.0.B	0.762585	#VALUE!	ASCL1_MA1100.1	0.762585	#VALUE!	RAD21,CTCF,USF1,TEAD4,N/A,N/A,N/A,N/A,N/A,N/A
